# Synaptic Activity-Dependent Changes in the Hippocampal Palmitoylome

**DOI:** 10.1101/2021.11.26.470153

**Authors:** Glory Nasseri, Nusrat Matin, Kira Tosefsky, Greg Stacey, Stephane Flibotte, Rocio Hollman, Angela R. Wild, Leonard J. Foster, Shernaz X. Bamji

## Abstract

Dynamic protein *S*-palmitoylation is critical for neuronal function, development, and synaptic plasticity. Activity-dependent changes in palmitoylation have been observed for several neuronal substrates, however a full characterization of the activity-regulated palmitoylome is lacking. Here, we use an unbiased approach to identify differentially palmitoylated proteins in the mouse hippocampus following context-dependent fear conditioning. Of the 121 differentially palmitoylated proteins identified 63 were synaptic proteins, while others were associated with metabolic functions, cytoskeletal organization, and signal transduction. The vast majority of synaptic proteins exhibited increased palmitoylation following fear conditioning, whereas proteins that exhibited decreased palmitoylation were predominantly associated with metabolic processes. We show a link between dynamic palmitoylation and synapse plasticity by demonstrating that the palmitoylation of one of our identified proteins, PRG-1/LPPR4, is essential for activity-induced insertion of AMPA receptors into the postsynaptic membrane. Together, this study identifies networks of synaptic proteins whose dynamic palmitoylation may play a central role in learning and memory.

**SUMMARY:** This study identifies networks of proteins that undergo dynamic post-translational palmitoylation in response to fear conditioning and demonstrates that palmitoylation of one of these proteins is essential for synapse plasticity. Together, this illustrates the importance of palmitoylation in learning/memory and synapse plasticity.
