## Supplemental Table 2 for "Synaptic Activity-Dependent Changes in the Hippocampal Palmitoylome"

### Sheet: 345 proteins quantified
Table S2. List of 345 proteins with at least 2 LFQ values in control and FC (+)HAM and (-)HAM) groups. Fold change in LFQ intensities was calculated between fear-conditioned and control +HAM groups. Proteins are grouped below according to whether they showed increased (pink) or decreased (blue) palmitoylation in the FC group compared to control. Proteins within each group are listed in order by d…
Protein names	Gene names	Alternate gene names	p Value	Fold Change	Predicted to be Palmitoylated	Validated to be Palmitoylated	Vadilated in this study
Microtubule-associated protein 1B	Map1b		0.259435	7.176	Y	N
Protein FAM131B	Fam131b		0.00685318	6.78454	Y	N
Microtubule-associated protein 2	Map2		0.318816	6.1807	Y	N
Plasma membrane calcium-transporting ATPase 1	Atp2b1		0.0939299	5.84369	Y	Y
Synaptic vesicle glycoprotein 2A	Sv2a		0.025249	5.55979	Y	N	Y
Calnexin	Canx		0.492795	5.55658	Y	Y
Cell cycle exit and neuronal differentiation protein 1	Cend1		0.000133741	5.26153	N	N
Tubulin beta-4A chain	Tubb4a		0.416055	4.8172	Y	N
Peroxiredoxin-2	Prdx2		0.128808	4.18247	Y	N
Cytoplasmic FMR1-interacting protein 2	Cyfip2		0.199299	3.87118	Y	N
Excitatory amino acid transporter 1	Slc1a3	EAA1/ GLAST1	0.0196037	3.8602	Y	N
Tubulin beta-3 chain	Tubb3		0.365655	3.73798	Y	N
Neural cell adhesion molecule 1	Ncam1		0.00453426	3.68812	Y	Y
Dihydropyrimidinase-related protein 3	Dpysl3	DRP-3/ ULIP-1/ CRMP4	0.0238333	3.56525	Y	N
Sodium/calcium exchanger 1	Slc8a1		0.169288	3.51097	Y	N
Calcium/calmodulin-dependent protein kinase type II subunit alpha	Camk2a		0.0533645	3.48463	Y	N
ATP-dependent 6-phosphofructokinase	Pfkp		0.0143916	3.31517	Y	N
Excitatory amino acid transporter 2	Slc1a2		0.00756013	3.22403	Y	Y
Microtubule-actin cross-linking factor 1	Macf1		0.618861	3.2156	Y	N
ATP synthase subunit alpha, mitochondrial	Atp5a1		0.184503	3.14926	Y	N
Disks large homolog 4	Dlg4	PSD-95	0.0795041	3.05156	Y	Y	Y
Tubulin alpha-4A chain	Tuba4a		0.264616	3.05096	Y	N
Ras/Rap GTPase-activating protein SynGAP	Syngap1		0.147391	3.05094	Y	N
Ras-related protein Rap-2b	Rap2b		0.0533243	3.02514	Y	N
Sodium/potassium-transporting ATPase subunit alpha-3	Atp1a3		0.134072	3.00022	Y	N
Syntaxin-1A	Stx1a		0.0112578	2.98158	Y	Y	Y
Disks large homolog 2	Dlg2		0.257914	2.97454	Y	N
2,3-cyclic-nucleotide 3-phosphodiesterase	Cnp		0.326132	2.96061	Y	N
60S acidic ribosomal protein P0	Rplp0		0.151974	2.95285	Y	N
Diacylglycerol kinase epsilon	Dgke		0.257176	2.92381	Y	N
Synaptotagmin-1	Syt1		0.0674399	2.91112	Y	N
Sodium channel protein	Scn2a1		0.111597	2.89159	Y	N
Glutamate ionotropic receptor AMPA type subunit 1	Gria1		0.28255	2.80917	Y	N
Prosaposin receptor GPR37L1/G-protein coupled receptor 37-like 1	Gpr37l1		0.00769624	2.76921	Y	N	Y
Sodium/calcium exchanger 2	Slc8a2	NAC2	0.127191	2.76248	Y	N
Guanine nucleotide-binding protein G(z) subunit alpha	Gnaz		0.0589399	2.76031	Y	N
Protein bassoon	Bsn		0.3305	2.75273	Y	N
Neurofilament medium polypeptide	Nefm		0.391235	2.71063	Y	N
Polyadenylate-binding protein 1	Pabpc1		0.932587	2.65302	Y	N
60 kDa heat shock protein, mitochondrial	Hspd1		0.427982	2.64923	Y	N
Heterogeneous nuclear ribonucleoproteins A2/B1	Hnrnpa2b1		0.0753396	2.63884	Y	N
Receptor for activated C kinase 1	Gnb2l1		0.158415	2.63751	Y	N
Dynamin-1-like protein	Dnm1l		0.491646	2.62382	Y	Y
Rho-associated protein kinase 2	Rock2		0.352864	2.57845	Y	N
Guanine nucleotide-binding protein G(i) subunit alpha-2	Gnai2		0.0581503	2.57269	Y	Y
Lipid phosphate phosphatase-related protein type 4/ Plasticity related gene- 1	Lppr4	PRG-1	0.0128107	2.5387	Y	N	Y
Neurobeachin	Nbea		0.0789265	2.5164	Y	N
Vesicle-associated membrane protein 2	Vamp2	Vamp3	0.258637	2.50717	Y	N
Serine/threonine-protein phosphatase 2B catalytic subunit alpha isoform	Ppp3ca		0.112552	2.48521	Y	N
Microtubule-associated protein 1A	Map1a		0.127894	2.47051	Y	N
26S proteasome non-ATPase regulatory subunit 13	Psmd13		0.0453438	2.44315	Y	N
26S protease regulatory subunit 7	Psmc2		0.235734	2.43414	Y	N
Paralemmin-1/ Lens fiber major intrinsic protein	Palm		0.166197	2.42039	Y	N
Catenin delta-2	Ctnnd2		0.442072	2.39515	Y	Y
Myelin proteolipid protein	Plp1		0.15372	2.39481	Y	Y
Dynactin subunit 4	Dctn4		0.510725	2.36055	Y	N
Synaptosomal-associated protein 25	Snap25		0.244883	2.35713	Y	Y
Rho-related GTP-binding protein RhoB	Rhob		0.0164189	2.34792	Y	N
V-type proton ATPase subunit a isoform 1	Atp6v0a1	VPP1	0.056319	2.32725	Y	Y
Myelin-oligodendrocyte glycoprotein	Mog		0.0553569	2.32034	Y	N
Nck-associated protein 1	Nckap1		0.0570751	2.3202	Y	N
Septin-8	Sept8		0.00912284	2.31494	Y	N	Y
Phospholipid-transporting ATPase	Atp8a1		0.213185	2.30997	Y	N
T-complex protein 1 subunit zeta	Cct6a		0.160966	2.24642	Y	N
Drebrin	Dbn1		0.631764	2.23525	Y	N
Neural cell adhesion molecule 2	Ncam2		0.168674	2.22836	Y	N
Serine/threonine-protein kinase DCLK1	Dclk1		0.0795404	2.22448	Y	N
Proton myo-inositol cotransporter	Slc2a13	MYCT	0.0135557	2.21668	Y	N
Ankyrin-2	Ank2		0.628467	2.19517	Y	N
AP-3 complex subunit delta-1	Ap3d1		0.275255	2.17992	Y	N
ADP/ATP translocase 1	Slc25a4		0.0888617	2.17509	Y	N
Muscarinic acetylcholine receptor M1	Chrm1		0.226378	2.14673	Y	N
Septin-5	Sept5		0.0657487	2.12367	Y	N
Guanine nucleotide-binding protein subunit alpha-11	Gna11		0.00833916	2.12334	Y	Y
Sphingomyelin phosphodiesterase 3	Smpd3		0.0166767	2.10961	Y	Y
G protein-regulated inducer of neurite outgrowth 1	Gprin1		0.103067	2.10103	Y	N
Unconventional myosin-XVIIIa	Myo18a		0.271374	2.08537	Y	N
Voltage-dependent calcium channel gamma-8 subunit	Cacng8	TARP γ-8	0.0471904	2.06573	Y	N	Y
Ephrin type-A receptor 4	Epha4		0.200805	2.06334	Y	N
Cyclin-Y	Ccny		0.167319	2.05571	Y	N
Vesicle-fusing ATPase	Nsf		0.305647	2.05368	Y	N
Peroxiredoxin-5, mitochondrial	Prdx5		0.0820562	2.04855	Y	N
SPRY domain-containing protein 7	Spryd7		0.140645	2.03403	Y	N
C-1-tetrahydrofolate synthase, cytoplasmic	Mthfd1		0.0450688	2.03117	Y	N
Lipid phosphate phosphatase-related protein type 2/ Plasticity related gene- 4	Lppr2	PRG-4	0.0168767	2.02498	Y	N
Protein stum homolog	Stum		0.0110301	2.02364	Y	N
Neuromodulin	Gap43		0.373857	2.01828	Y	Y
Latrophilin-1	Adgrl1		0.0116911	2.01478	Y	N
Protein kinase C gamma type	Prkcg		0.77929	2.00952	Y	N
Myelin basic protein	Mbp		0.352682	2.00171	Y	N
Glutamine synthetase	Glul		0.229585	2.00132	Y	Y
Voltage-dependent anion-selective channel protein 2	Vdac2		0.890352	1.99851	Y	N
Neuronal membrane glycoprotein M6-b	Gpm6b		0.208255	1.97953	Y	N
Aspartate aminotransferase, cytoplasmic	Got1		0.111828	1.96845	Y	N
Flotillin-2	Flot2		0.0423302	1.96364	Y	Y
Tenascin-R	Tnr		0.957516	1.9611	Y	N
Ferritin heavy chain	Fth1		0.216797	1.95213	Y	N
60S ribosomal protein L4	Rpl4		0.147808	1.95007	Y	N
Cofilin-1	Cfl1		0.314571	1.94705	Y	N
Vesicular glutamate transporter 1	Slc17a7	VGLUT1	0.0501221	1.92722	Y	N
cGMP-dependent 3,5-cyclic phosphodiesterase	Pde2a		0.242038	1.91558	Y	N
Neuronal membrane glycoprotein M6-a	Gpm6a		0.222787	1.90226	Y	N
CD81 antigen	Cd81		0.511455	1.88621	Y	N
Spectrin beta chain	Sptbn2		0.111997	1.87985	Y	N
Intercellular adhesion molecule 5	Icam5		0.48224	1.86228	Y	N
Guanine nucleotide-binding protein G(i) subunit alpha-1	Gnai1		0.0730695	1.85966	Y	Y
Aspartate aminotransferase, mitochondrial	Got2		0.439588	1.85529	Y	N
Protein LYRIC	Mtdh		0.128597	1.85519	Y	N
Synaptotagmin-7	Syt7		0.176239	1.84888	Y	N
Spectrin beta chain, non-erythrocytic 1	Sptbn1		0.446598	1.84232	Y	N
ARF GTPase-activating protein GIT1	Git1		0.754381	1.83297	Y	N
Peroxiredoxin-1	Prdx1		0.124623	1.81167	Y	N
Arf-GAP with GTPase, ANK repeat and PH domain-containing protein 2	Agap2		0.602289	1.80383	Y	N
SRC kinase signaling inhibitor 1	Srcin1		0.245457	1.78437	Y	N
Tubulin beta-2A chain	Tubb2a		0.787596	1.7722	Y	N
Flotillin-1	Flot1		0.241034	1.76607	Y	Y
CaM kinase-like vesicle-associated protein	Camkv		0.0375662	1.76585	Y	N
IQ motif and SEC7 domain-containing protein 1	Iqsec1		0.368512	1.75841	Y	N
Immunoglobulin superfamily member 8	Igsf8		0.0904571	1.74883	Y	N
4F2 cell-surface antigen heavy chain	Slc3a2		0.145901	1.74194	Y	N
Rho guanine nucleotide exchange factor 2	Arhgef2		0.696107	1.74133	Y	N
Inositol-trisphosphate 3-kinase A	Itpka		0.426677	1.73244	Y	N
Ras-related protein Rap-2a	Rap2a		0.0439586	1.73158	Y	N
Neurochondrin	Ncdn		0.634626	1.71529	Y	N
Cell death-inducing p53-target protein 1	Cdip1		0.059675	1.70337	Y	N
Tetraspanin-2	Tspan2		0.418604	1.70013	Y	N
Voltage-dependent anion-selective channel protein 1	Vdac1		0.807307	1.69877	Y	N
Importin subunit beta-1	Kpnb1		0.81578	1.69374	Y	N
Methylmalonate-semialdehyde dehydrogenase [acylating], mitochondrial	Aldh6a1		0.0315834	1.69127	Y	N
Secretory carrier-associated membrane protein 1	Scamp1		0.0215085	1.68917	Y	N
DmX-like protein 2	Dmxl2		0.514605	1.68726	Y	N
40S ribosomal protein SA	Rpsa		0.347582	1.68637	Y	N
Astrotactin-1	Astn1		0.287737	1.68424	Y	N
Guanine nucleotide-binding protein subunit alpha-13	Gna13		0.162904	1.65944	Y	Y
Heat shock cognate 71 kDa protein	Hspa8		0.229053	1.65339	Y	N
Calpain-5	Capn5		0.463237	1.65045	Y	N
[Acyl-carrier-protein] S-acetyltransferase/ Fatty acid synthase	Fasn		0.116545	1.65019	Y	N
WD repeat-containing protein 7	Wdr7		0.375215	1.64486	Y	N
40S ribosomal protein S8	Rps8		0.443094	1.64201	Y	N
Tetraspanin-7	Tspan7		0.468046	1.64126	Y	N
Guanine nucleotide-binding protein G(q) subunit alpha	Gnaq		0.048877	1.63877	Y	Y
Secretory carrier-associated membrane protein 3	Scamp3		0.00651544	1.63871	Y	N
Vesicular inhibitory amino acid transporter	Slc32a1	VIAAT/ VGAT	0.0248985	1.61954	Y	N
Heat shock 70 kDa protein 12A	Hspa12a		0.839193	1.61365	Y	N
Spectrin beta chain, erythrocytic	Sptb		0.824218	1.59699	Y	N
T-complex protein 1 subunit epsilon	Cct5		0.419364	1.59532	Y	N
Sn1-specific diacylglycerol lipase alpha	Dagla		0.286176	1.58613	Y	N
PH and SEC7 domain-containing protein 3	Psd3		0.566116	1.58087	Y	N
Sodium- and chloride-dependent GABA transporter 1	Slc6a1		0.403498	1.57738	Y	N
Synaptojanin-1	Synj1		0.442593	1.56829	Y	N
40S ribosomal protein S9	Rps9		0.22273	1.55084	Y	N
Receptor expression-enhancing protein	Reep5		0.10745	1.54684	Y	N
Tubulin beta-6 chain	Tubb6		0.554835	1.54636	Y	N
Choline transporter-like protein 1	Slc44a1		0.0699091	1.53506	Y	N
DnaJ homolog subfamily C member 5	Dnajc5		0.255677	1.52725	Y	N
Reticulon-4	Rtn4		0.760903	1.51136	Y	N
40S ribosomal protein S4, X isoform	Rps4x		0.695977	1.50405	Y	N
Guanine nucleotide-binding protein G(s) subunit alpha isoforms short	Gnas		0.0717069	1.4896	Y	Y
40S ribosomal protein S2	Rps2		0.418448	1.48907	Y	N
MAGUK p55 subfamily member 2	Mpp2		0.615436	1.4866	Y	N
Vesicle-associated membrane protein 1	Vamp1		0.661268	1.4823	Y	N
Peptidyl-prolyl cis-trans isomerase A	Ppia		0.139975	1.47958	Y	N
Guanine nucleotide-binding protein G(I)/G(S)/G(T) subunit beta-1	Gnb1		0.879175	1.47709	Y	N
GTPase Hras	Hras		0.197678	1.45441	Y	Y
Histone H4	Hist1h4a		0.234563	1.4524	Y	N
Dihydropyrimidinase-related protein 2	Dpysl2		0.378052	1.45211	Y	N
Serum albumin	Alb		0.55428	1.44472	Y	N
Plectin	Plec		0.586785	1.44131	Y	N
40S ribosomal protein S3	Rps3		0.555965	1.44035	Y	N
Clathrin heavy chain 1	Cltc		0.1827	1.4352	Y	N
Sodium/potassium-transporting ATPase subunit beta-1	Atp1b1		0.322081	1.42756	Y	N
Solute carrier family 12 member 5	Slc12a5		0.622114	1.42422	Y	N
T-complex protein 1 subunit beta	Cct2		0.102457	1.42124	Y	N
Proline-rich transmembrane protein 1	Prrt1		0.377997	1.41452	Y	N
60S ribosomal protein L18a	Rpl18a		0.477236	1.4082	Y	N
Cullin-associated NEDD8-dissociated protein 1	Cand1		0.474132	1.40811	Y	N
Thioredoxin-related transmembrane protein 1	Tmx1		0.299842	1.4049	Y	N
Stress-70 protein, mitochondrial	Hspa9	GRP75	0.934254	1.40489	Y	N
60S ribosomal protein L12	Rpl12		0.935767	1.403	Y	N
Sortilin	Sort1		0.585456	1.3964	Y	N
Pleckstrin homology domain, family H member 2	Plekhh2		0.494181	1.38654	Y	N
Mitogen-activated protein kinase 1	Mapk1		0.17571	1.37992	Y	N
Protein disulfide-isomerase A3	Pdia3		0.815695	1.37904	Y	N
Cytosolic 10-formyltetrahydrofolate dehydrogenase	Aldh1l1		0.66748	1.3684	Y	N
Contactin-1	Cntn1		0.692812	1.36505	Y	N
60S ribosomal protein L18	Rpl18		0.341888	1.35946	Y	N
Cytoplasmic dynein 1 heavy chain 1	Dync1h1		0.620455	1.35216	Y	N
Microtubule-associated protein 6	Map6		0.421168	1.34293	Y	N
Syntaxin-1B	Stx1b		0.31031	1.3413	Y	N
Guanine deaminase	Gda		0.830332	1.34015	Y	N
Protein tweety homolog 1	Ttyh1		0.806511	1.3396	Y	N
Junction plakoglobin	Jup		0.310106	1.33711	Y	N
Dihydropyrimidinase-related protein 4	Dpysl4		0.89465	1.33482	Y	N
Neural cell adhesion molecule 1	Ncam1		0.286983	1.33478	Y	Y
Synaptophysin	Syp		0.448388	1.33466	Y	N
AP-2 complex subunit alpha-1	Ap2a1		0.996379	1.32741	Y	N
Coronin-1C	Coro1c		0.498924	1.31942	Y	N
Phosphatidate cytidylyltransferase 2	Cds2		0.456073	1.31474	Y	N
Myc box-dependent-interacting protein 1	Bin1		0.62419	1.31012	Y	N
A-kinase anchor protein 5	Akap5		0.379018	1.30163	Y	N
Protein EFR3 homolog B	Efr3b		0.487007	1.29769	Y	N
Stress-induced-phosphoprotein 1	Stip1		0.770909	1.29076	Y	N
40S ribosomal protein S11	Rps11		0.581433	1.28633	Y	N
Gamma-enolase;Enolase	Eno2		0.746265	1.2752	Y	N
AP-2 complex subunit beta;AP complex subunit beta	Ap2b1		0.200014	1.274	Y	N
Isocitrate dehydrogenase [NAD] subunit alpha, mitochondrial	Idh3a		0.649132	1.26585	Y	N
Synaptogyrin-1	Syngr1		0.696117	1.25816	Y	N
Protein disulfide-isomerase	P4hb		0.875414	1.25811	Y	N
Dihydrolipoyl dehydrogenase, mitochondrial	Dld		0.683213	1.24266	Y	N
Polyubiquitin-C	Ubc		0.69128	1.23708	Y	N
Sodium/potassium-transporting ATPase subunit beta-2	Atp1b2		0.698646	1.23108	Y	N
Leucyl-cystinyl aminopeptidase	Lnpep		0.470491	1.2158	Y	Y
Eukaryotic translation initiation factor 3 subunit A	Eif3a		0.684727	1.21531	Y	N
Elongation factor 2	Eef2		0.951869	1.21508	Y	N
Endoplasmic reticulum chaperone BiP	Hspa5		0.458833	1.20998	Y	N
Septin-7	Sept7		0.779315	1.20706	Y	N
Rho GTPase-activating protein 21	Arhgap21		0.0631601	1.20626	Y	N
Band 4.1-like protein 3;Band 4.1-like protein 3, N-terminally processed	Epb41l3		0.715051	1.19654	Y	N
Regulator of nonsense transcripts 1	Upf1		0.788711	1.19503	Y	N
Heterogeneous nuclear ribonucleoprotein L	Hnrnpl		0.954407	1.19402	Y	N
AP-2 complex subunit mu	Ap2m1		0.512894	1.1817	Y	N
60S ribosomal protein L7	Rpl7		0.421688	1.17981	Y	N
Cysteine and glycine-rich protein 1	Csrp1		0.4635	1.17605	Y	N
Desmoplakin	Dsp		0.356475	1.17365	Y	N
Alpha-2-macroglobulin. Pregnancy zone protein	Pzp	A2m	0.732599	1.1697	Y	N
Alpha-enolase	Eno1		0.642988	1.15537	Y	N
Ras-related protein Rab-14	Rab14		0.605739	1.15524	Y	N
Fructose-bisphosphate aldolase A	Aldoa		0.923533	1.12314	Y	N
Gephyrin	Gphn		0.688858	1.10996	Y	Y
Proline-rich transmembrane protein 2	Prrt2		0.842938	1.10935	Y	N
60S ribosomal protein L3	Rpl3		0.971806	1.107	Y	N
Syntaxin-binding protein 1	Stxbp1		0.338238	1.09984	Y	N
AP2-associated protein kinase 1	Aak1		0.909134	1.09774	Y	N
Ras-related protein Rab-3A	Rab3a		0.601526	1.08186	Y	N
Mitochondrial glutamate carrier 1	Slc25a22		0.771989	1.07585	Y	N
Heterogeneous nuclear ribonucleoprotein A1	Hnrnpa1		0.701064	1.06631	Y	N
Rab GDP dissociation inhibitor alpha	Gdi1		0.638273	1.06583	Y	N
Eukaryotic translation initiation factor 3 subunit C	Eif3c		0.872684	1.05809	Y	N
Elongation factor 1-gamma	Eef1g		0.791876	1.0465	Y	N
NAD-dependent protein deacetylase sirtuin-2	Sirt2		0.968888	1.04401	Y	N
Aldehyde dehydrogenase, mitochondrial	Aldh2		0.798362	1.02688	Y	N
Membrane protein MLC1	Mlc1		0.993914	1.02354	Y	N
ZDHHC5	Zdhhc5		0.887406	1.02195	Y	Y
Cytoskeleton-associated protein 4	Ckap4		0.8786	1.01977	Y	Y
Aquaporin-4	Aqp4		0.641931	1.01813	Y	N
Heat shock protein HSP 90-alpha	Hsp90aa1		0.993172	1.0163	Y	N
Glyceraldehyde-3-phosphate dehydrogenase	Gapdh		0.750104	1.01325	Y	N
Pyruvate dehydrogenase E1 component subunit alpha, somatic form,	Pdha1		0.684836	1.01311	Y	N
14-3-3 protein zeta/delta	Ywhaz		0.74436	1.00897	Y	N
Glial fibrillary acidic protein	Gfap		0.904278	0.998536	Y	N
Coronin-1A	Coro1a		0.563846	0.998239	Y	N
Inositol 1,4,5-trisphosphate receptor type 1	Itpr1		0.105184	28.6405	Y	N	Y
V-type proton ATPase subunit C 1	Atp6v1c1	VATC1	0.00727707	7.54251	Y	N
Myosin-9	Myh9		0.0783423	5.99692	Y	N
Glutamate dehydrogenase 1, mitochondrial	Glud1		0.952722	4.55912	Y	N
Hemoglobin subunit beta-1/ Beta-globin	Hbbt1		0.0692885	3.65013	Y	Y
Synaptotagmin-2	Syt2		0.59719	3.54178	Y	N
Myosin-10	Myh10		0.0204751	3.42589	Y	N
V-type proton ATPase subunit H	Atp6v1h		0.145528	3.31745	Y	N
L-lactate dehydrogenase B chain	Ldhb		0.0198865	3.30851	Y	N
Fructose-bisphosphate aldolase C	Aldoc		0.311343	3.23557	Y	N
Creatine kinase B-type	Ckb		0.255042	3.17408	Y	N
ATP synthase subunit beta, mitochondrial	Atp5b		0.421845	2.83653	Y	N
Caskin-1	Caskin1		0.723799	2.71129	Y	N
Bifunctional glutamate/proline--tRNA ligase	Eprs		0.71093	2.66703	Y	N
Citrate synthase, mitochondrial	Cs		0.0577117	2.55325	Y	N
Heterogeneous nuclear ribonucleoprotein U	Hnrnpu		0.474052	2.5194	Y	N
Alpha-1,4 glucan phosphorylase/ Glycogen phophorylase, muscle form	Pygm		0.123113	2.45667	Y	N
Brain acid soluble protein 1	Basp1		0.258651	2.30774	Y	N
Sodium/potassium-transporting ATPase subunit alpha-1	Atp1a1		0.974681	2.27499	Y	N
Phosphoglycerate kinase 1	Pgk1		0.0437769	2.19134	Y	N
Heat shock 70 kDa protein 4	Hspa4		0.22075	2.07499	Y	N
Isoaspartyl peptidase/L-asparaginase	Asrgl1		0.659245	2.04861	Y	N
Heat shock protein HSP 90-beta	Hsp90ab1		0.737389	2.04149	Y	N
Transitional endoplasmic reticulum ATPase	Vcp		0.176117	1.98791	Y	N
60S ribosomal protein L10a	Rpl10a		0.154676	1.87464	Y	N
Myotubularin-related protein 5	Sbf1	MTMR5	0.0451269	1.81505	Y	N	Y
T-complex protein 1 subunit gamma	Cct3		0.292194	1.81263	Y	N
Calcium/calmodulin-dependent protein kinase type II subunit beta	Camk2b		0.948953	1.79704	Y	N
T-complex protein 1 subunit delta	Cct4		0.295741	1.78969	Y	N
Long-chain-fatty-acid-CoA ligase ACSBG1	Acsbg1		0.469415	1.77772	Y	N
V-type proton ATPase subunit B, brain isoform	Atp6v1b2		0.969258	1.77424	Y	N
Actin-related protein 3	Actr3		0.549417	1.70946	Y	N
Calcium-transporting ATPase	Atp2b2		0.547684	1.69548	Y	N
Hemoglobin subunit alpha	Hba		0.281939	1.69366	Y	N
Protein piccolo	Pclo		0.572407	1.69065	Y	N
L-lactate dehydrogenase A chain	Ldha		0.361409	1.68764	Y	N
E3 ubiquitin-protein ligase UBR4	Ubr4		0.213989	1.67409	Y	N
Alpha-internexin	Ina		0.290704	1.66969	Y	N
Protein rogdi homolog	Rogdi		0.631075	1.66031	Y	N
Annexin A2	Anxa2		0.164889	1.65594	Y	N
V-type proton ATPase subunit d 1	Atp6v0d1		0.498432	1.63114	Y	N
ATP-dependent 6-phosphofructokinase, liver type	Pfkl		0.486464	1.51717	Y	N
AP-2 complex subunit alpha-2	Ap2a2		0.0777677	1.48801	Y	N
T-complex protein 1 subunit alpha	Tcp1		0.598122	1.45785	Y	N
Acetyl-CoA acetyltransferase, mitochondrial	Acat1		0.220633	1.44174	Y	N
40S ribosomal protein S18	Rps18		0.410939	1.42396	Y	N
Phosphatidylinositol 4-kinase alpha	Pi4ka		0.288144	1.40101	Y	N
Serine/threonine-protein phosphatase 2A 65 kDa regulatory subunit A alpha isoform	Ppp2r1a		0.627161	1.39685	Y	N
T-complex protein 1 subunit eta	Cct7		0.228868	1.37989	Y	N
40S ribosomal protein S3a	Rps3a		0.408305	1.37472	Y	N
Reticulon-1	Rtn1		0.539902	1.34209	Y	N
60S ribosomal protein L8	Rpl8		0.756483	1.32881	Y	N
Glycogen phosphorylase, brain form	Pygb		0.915389	1.32752	Y	N
Succinate-semialdehyde dehydrogenase, mitochondrial	Aldh5a1		0.618491	1.30291	Y	N
Abhydrolase domain-containing protein 16A	Abhd16a		0.447038	1.30055	Y	N
Neurofilament light polypeptide	Nefl		0.755369	1.27904	Y	N
Calcium-transporting ATPase	Atp2a2		0.376353	1.25844	Y	N
Malate dehydrogenase, mitochondrial	Mdh2		0.780494	1.245	Y	N
2-oxoglutarate dehydrogenase, mitochondrial	Ogdh		0.806506	1.23599	Y	N
WD repeat-containing protein 1	Wdr1		0.436887	1.2196	Y	N
Ras-related protein Rab-7a	Rab7a		0.487082	1.20296	Y	N
Valine--tRNA ligase	Vars	SYVC	0.90817	1.18843	Y	N
Dynactin subunit 1	Dctn1		0.989457	1.18751	Y	N
Heterogeneous nuclear ribonucleoprotein D0	Hnrnpd		0.985207	1.18182	Y	N
Sodium/potassium-transporting ATPase subunit alpha-2	Atp1a2		0.434415	1.18158	Y	N
ATP-citrate synthase	Acly		0.701661	1.14835	Y	N
V-type proton ATPase catalytic subunit A	Atp6v1a		0.849053	1.13961	Y	N
Aconitate hydratase, mitochondrial	Aco2		0.618829	1.13889	Y	N
Pyruvate dehydrogenase E1 component subunit beta, mitochondrial	Pdhb		0.994589	1.12318	Y	N
Tubulin polymerization-promoting protein/ RIKEN cDNA isoform CRA_a	Tppp		0.893073	1.11901	Y	N
Microtubule-associated protein tau	Mapt		0.758622	1.1126	Y	N
Triosephosphate isomerase	Tpi1		0.422446	1.10092	Y	N
Hexokinase-1	Hk1		0.459695	1.09305	Y	N
Adenylyl cyclase-associated protein 1	Cap1		0.606421	1.08958	Y	N
Septin-11	Sept11		0.918609	1.08572	Y	N
V-type proton ATPase subunit E 1	Atp6v1e1		0.3671	1.08459	Y	N
Dihydropyrimidinase-related protein 5	Dpysl5		0.647763	1.08203	Y	N
60S ribosomal protein L23a	Rpl23a		0.957041	1.08143	Y	N
Secretory carrier-associated membrane protein 5	Scamp5		0.95285	1.08142	Y	N
Actin-related protein 10	Actr10		0.916332	1.0813	Y	N
Reticulon-3	Rtn3		0.741105	1.08037	Y	N
Unconventional myosin-Va	Myo5a		0.735318	1.07862	Y	N
Rabphilin-3A	Rph3a		0.968569	1.07774	Y	N
Actin-related protein 2/3 complex subunit 3	Arpc3		0.792249	1.06639	Y	N
T-complex protein 1 subunit theta	Cct8		0.598881	1.05921	Y	N
ATP-dependent 6-phosphofructokinase, muscle type	Pfkm		0.371286	1.05199	Y	N
Transketolase	Tkt		0.889168	1.05197	Y	N
Ubiquitin-like modifier-activating enzyme 1	Uba1		0.643281	1.0478	Y	N
Glucose-6-phosphate isomerase	Gpi		0.615012	1.04368	Y	N
Matrin-3	Matr3		0.37507	1.03279	Y	N
Neurofascin	Nfasc		0.504039	1.03264	Y	N
Malectin	Mlec		0.846505	1.03137	Y	N
Phosphate carrier protein, mitochondrial	Slc25a3		0.731179	1.02517	Y	N
Synaptic vesicle 2-related protein	Svop		0.982039	1.01789	Y	N
Dihydrolipoyllysine-residue acetyltransferase component of pyruvate dehydrogenase complex	Dlat		0.724309	1.01068	Y	N
