## Supplemental Table 3 for "Synaptic Activity-Dependent Changes in the Hippocampal Palmitoylome"

### Sheet: Sheet1
		Table S3. List of 121 differentially palmitoylated proteins including proteins that are significantly different between the 2 groups (p< 0.05) and proteins with a fold enrichment ≥ 2 in bold. Fold change of a protein is calculated by dividing the mean LFQ intensity following FC by the mean LFQ intensity for the control samples. Increased fold change in palmitoylation after FC is shown in pink and…
		Protein names	Gene names	p value	Fold Change (FC/Control)	Sub-class	GO ID
		Vesicle Mediated Transport (GO:0016192)
	1	Neurobeachin	Nbea	0.0789265	2.5164	Post-Golgi Vesicle Maturation	GO:0006892
	2	AP-3 complex subunit delta-1	Ap3d1	0.275255	2.17992	Synaptic Vesicle Budding from Endosome	GO:0016182
	3	Vesicle-fusing ATPase	Nsf	0.305647	2.05368	SNARE Complex Disassembly	GO:0035494
		Synaptic Vesicle Cycle (GO:0099504)
	4	Synaptic vesicle glycoprotein 2A	Sv2a	0.025249	5.55979	Synaptic vesicle priming	GO:0016082
	5	Syntaxin-1A	Stx1a	0.0112578	2.98158	Synaptic vesicle fusion to presynaptic active zone membrane	GO:0010807
	6	Synaptotagmin-1	Syt1	0.0674399	2.91112	Synaptic vesicle exocytosis	GO:0016079
	7	Dynamin-1-like protein	Dnm1l	0.491646	2.62382	Synaptic vesicle endocytosis	GO:0048488
	8	Vesicle-associated membrane protein 2	Vamp2	0.258637	2.50717	Synaptic vesicle exocytosis	GO:0006906
	9	Synaptosomal-associated protein 25	Snap25	0.244883	2.35713	Synaptic vesicle fusion to presynaptic active zone membrane	GO:0031629
	10	Synaptotagmin-2	Syt2	0.59719	3.54178	Calcium-dependent activation of synaptic vesicle fusion	GO:0099502
		Presynaptic Active Zone Assembly (GO:1904071)
	11	Protein bassoon	Bsn	0.3305	2.75273
		Cell Adhesion (GO:0007155)
	12	Cytoplasmic FMR1-interacting protein 2	Cyfip2	0.199299	3.87118
	13	Neural cell adhesion molecule 1	Ncam1	0.00453426	3.68812
	14	Catenin delta-2	Ctnnd2	0.442072	2.39515
	15	Myelin-oligodendrocyte glycoprotein	Mog	0.0553569	2.32034
	16	Neural cell adhesion molecule 2	Ncam2	0.168674	2.22836
	17	Latrophilin-1	Adgrl1	0.0116911	2.01478	Heterophilic cell-cell adhesion via plasma membrane cell adhesion molecules	GO:0007157
	18	Flotillin-2	Flot2	0.0423302	1.96364
	19	Myosin-9	Myh9	0.0783423	5.99692
	20	Myosin-10	Myh10	0.0204751	3.42589
		Cytoskeleton Organization (GO:0007010)
	21	Microtubule-associated protein 1B	Map1b	0.259435	7.176	Microtubule Cytoskeletal Organization	GO:0000226
	22	Microtubule-associated protein 2	Map2	0.318816	6.1807	Microtubule Cytoskeletal Organization	GO:0000226
	23	Tubulin beta-4A chain	Tubb4a	0.416055	4.8172	Microtubule Cytoskeletal Organization	GO:0000226
	24	Dihydropyrimidinase-related protein 3	Dpysl3 / CRMP4	0.0238333	3.56525	Actin Crosslink formation	GO:0051764
	25	2,3-cyclic-nucleotide 3-phosphodiesterase	Cnp	0.326132	2.96061
	26	Nck-associated protein 1	Nckap1	0.0570751	2.3202	Cortical actin cytoskeleton organization	GO:0030866
	27	Neurofilament medium polypeptide	Nefm	0.391235	2.71063	Microtubule Cytoskeletal Organization	GO:0000226
	28	Microtubule-associated protein 1A	Map1a	0.127894	2.47051
	29	Drebrin	Dbn1	0.631764	2.23525
	30	Unconventional myosin-XVIIIa	Myo18a	0.271374	2.08537	Actomyosin structure organization	GO:0031032
		Receptor Clustering (GO:0043113)
	31	Disks large homolog 4	Dlg4 / PSD-95	0.0795041	3.05156
	32	Ras/Rap GTPase-activating protein SynGAP	Syngap1	0.147391	3.05094
	33	Disks large homolog 2	Dlg2	0.257914	2.97454
		Signal Transduction (GO:0007165)
	33	Diacylglycerol kinase epsilon	Dgke	0.257176	2.92381
	34	Prosaposin receptor GPR37L1	Gpr37l1	0.00769624	2.76921
	35	Rho-associated protein kinase 2	Rock2	0.352864	2.57845	Rho protein signal transduction	GO:0007266
	36	Lipid phosphate phosphatase-related protein type 4	Lppr4 / PRG-1	0.0128107	2.5387
	37	Serine/threonine-protein kinase DCLK1	Dclk1	0.0795404	2.22448	Intracellular signal transduction	GO:0035556
	38	Ankyrin-2	Ank2	0.628467	2.19517
	39	Muscarinic acetylcholine receptor M1	Chrm1	0.226378	2.14673
	40	Sphingomyelin phosphodiesterase 3	Smpd3	0.0166767	2.10961
	42	Lipid phosphate phosphatase-related protein type 2	Lppr2	0.0168767	2.02498
	43	Protein kinase C gamma type	Prkcg	0.77929	2.00952	Intracellular signal transduction	GO:0035556
	44	Caskin-1	Caskin1	0.723799	2.71129
		GTPase Activity (GO:0003924)
	45	Tubulin alpha-4A chain	Tuba4a	0.264616	3.05096
	46	Ras-related protein Rap-2b	Rap2b	0.0533243	3.02514
	47	Guanine nucleotide-binding protein G(z) subunit alpha	Gnaz	0.0589399	2.76031
	48	Guanine nucleotide-binding protein G(i) subunit alpha-2	Gnai2	0.0581503	2.57269
	49	Rho-related GTP-binding protein RhoB	Rhob	0.0164189	2.34792
	50	Septin-8	Sept8	0.00912284	2.31494
	51	Septin-5	Sept5	0.0657487	2.12367
	52	Guanine nucleotide-binding protein subunit alpha-11	Gna11	0.00833916	2.12334
	53	Ras-related protein Rap-2a	Rap2a	0.0439586	1.73158
	54	Guanine nucleotide-binding protein G(q) subunit alpha	Gnaq	0.048877	1.63877
		GTPase binding (GO:0051020)
	55	Myotubularin-related protein 5	Sbf1	0.0451269	1.81505	Rab guanyl-nucleotide exchange factor activity	GO:0017112
		ATPase Activity (GO:0016887)
	56	Microtubule-actin cross-linking factor 1	Macf1	0.618861	3.2156
	57	26S protease regulatory subunit 7	Psmc2	0.235734	2.43414
	58	Phospholipid-transporting ATPase	Atp8a1	0.213185	2.30997
		Transmembrane Transporter Activity (GO:0022857)
	59	Excitatory amino acid transporter 1	Slc1a3	0.0196037	3.8602	Glutamate:sodium symporter activity	GO:0015501
	60	Excitatory amino acid transporter 2	Slc1a2	0.00756013	3.22403	Glutamate:sodium symporter activity	GO:0015501
	61	ADP/ATP translocase 1	Slc25a4	0.0888617	2.17509
		Ion Transport (GO:0006811)
	62	Plasma membrane calcium-transporting ATPase 1	Atp2b1	0.0939299	5.84369
	63	Sodium/calcium exchanger 1	Slc8a1	0.169288	3.51097
	65	ATP synthase subunit alpha, mitochondrial	Atp5a1	0.184503	3.14926
	66	Sodium/potassium-transporting ATPase subunit alpha-3	Atp1a3	0.134072	3.00022
	67	Sodium channel protein	Scn2a1	0.111597	2.89159
	68	Glutamate receptor 1	Gria1	0.28255	2.80917
	69	Sodium/ calcium exchanger 2	Slc8a2	0.127191	2.76248
	70	Proton myo-inositol cotransporter	Slc2a13	0.0135557	2.21668
	71	Voltage-dependent calcium channel gamma subunit	Cacng8	0.0471904	2.06573
	72	Vesicular inhibitory amino acid transporter	Slc32a1	0.0248985	1.61954	Glycine transport	GO:0015816
	73	Inositol 1,4,5-trisphosphate receptor type 1	Itpr1 / IP3R	0.105184	28.6405
	74	V-type proton ATPase subunit C 1	Atp6v1c1	0.00727707	7.54251
	76	ATP synthase subunit beta, mitochondrial	Atp5b	0.421845	2.83653
	77	V-type proton ATPase subunit H	Atp6v1h	0.145528	3.31745
	78	V-type proton ATPase subunit a isoform 1	Atp6v0a1	0.056319	2.32725
	79	Sodium/potassium-transporting ATPase subunit alpha-1	Atp1a1	0.974681	2.27499
		Protein Transport GO:0015031
	80	Secretory carrier-associated membrane protein 1	Scamp1	0.0215085	1.68917
	81	Secretory carrier-associated membrane protein 3	Scamp3	0.00651544	1.63871
		Protein Folding (GO:0006457)
	82	Calnexin	Canx	0.492795	5.55658
	83	60 kDa heat shock protein, mitochondrial	Hspd1	0.427982	2.64923
	84	T-complex protein 1 subunit zeta	Cct6a	0.160966	2.24642
	85	Heat shock protein HSP 90-beta	Hsp90ab1	0.737389	2.04149
		Protein Binding (GO:0006457)
	86	Dynactin subunit 4	Dctn4	0.510725	2.36055	protein N-terminus binding	GO:0047485
	87	Hemoglobin subunit beta-1/ Beta-globin	Hbbt1/ Hbb-bs	0.0692885	3.65013	hemoglobin binding	GO:0030492
	88	Heat shock 70 kDa protein 4	Hspa4	0.22075	2.07499	activating transcription factor binding	GO:0033613
		Calmodulin Binding (GO:0005516)
	89	Calcium/calmodulin-dependent protein kinase type II subunit alpha	Camk2a	0.0533645	3.48463
	90	Serine/threonine-protein phosphatase 2B	Ppp3ca	0.112552	2.48521
	91	Neuromodulin	Gap43	0.373857	2.01828
	92	CaM kinase-like vesicle-associated protein	Camkv	0.0375662	1.76585
		Synapse maturation (GO:0060074)
	93	Paralemmin-1	Palm	0.166197	2.42039
		Neuron Differentiation (GO:0030182)
	94	Cell cycle exit and neuronal differentiation protein 1	Cend1	0.000133741	5.26153
	95	Tubulin beta-3 chain	Tubb3	0.365655	3.73798
	96	Ephrin type-A receptor 4	Epha4	0.200805	2.06334	Axon guidance	GO:0007411
	97	G protein-regulated inducer of neurite outgrowth 1	Gprin1	0.103067	2.10103	Neuron projection development	GO:0031175
		Myelination (GO:0042552)
	98	Myelin proteolipid protein	Plp1	0.15372	2.39481
		Metabolic Process (GO:0008152)
	99	Peroxiredoxin-2	Prdx2	0.128808	4.18247	Oxidation-Reduction Process	GO:0055114
	100	ATP-dependent 6-phosphofructokinase	Pfkp	0.0143916	3.31517
	101	Polyadenylate-binding protein 1	Pabpc1	0.932587	2.65302	Negative regulation of nuclear-transcribed mRNA catabolic process, nonsense-mediated decay	GO:2000623
	102	Guanine nucleotide-binding protein subunit beta-2-like 1	Gnb2l1	0.158415	2.63751	Regulation of Translation	GO:0006417
	103	26S proteasome non-ATPase regulatory subunit 13	Psmd13	0.0453438	2.44315	Ubiquitin-dependent protein catabolic process	GO:0006511
	104	Cyclin-Y	Ccny	0.167319	2.05571	Positive regulation of cyclin-dependent protein serine/threonine kinase activity	GO:0045737
	105	Peroxiredoxin-5, mitochondrial	Prdx5	0.0820562	2.04855	Oxidation-Reduction Process	GO:0055114
	106	C-1-tetrahydrofolate synthase, cytoplasmic	Mthfd1	0.0450688	2.03117
	107	Methylmalonate-semialdehyde dehydrogenase [acylating]	Aldh6a1	0.0315834	1.69127	Thymine Catabolic Process	GO:0006210
	108	Glutamate dehydrogenase 1, mitochondrial	Glud1	0.952722	4.55912	Cellular amino acid metabolic process	GO:0006520
	109	L-lactate dehydrogenase B chain	Ldhb	0.0198865	3.30851	Oxidation-Reduction Process	GO:0055114
	110	Fructose-bisphosphate aldolase C	Aldoc	0.311343	3.23557	Fructose 1,6-bisphosphate metabolic process	GO:0030388
	111	Creatine kinase B-type	Ckb	0.255042	3.17408	Phosphorylation	GO:0016310
	112	Bifunctional glutamate/proline--tRNA ligase	Eprs	0.71093	2.66703
	113	Heterogeneous nuclear ribonucleoproteins A2/B1	Hnrnpa2b1	0.0753396	2.63884	Negative regulation of mRNA splicing, via spliceosome	GO:0048025
	114	Citrate synthase, mitochondrial	Cs	0.0577117	2.55325	Acetyl-CoA metabolic process	GO:0006084
	115	Heterogeneous nuclear ribonucleoprotein U	Hnrnpu	0.474052	2.5194	mRNA metabolic process	GO:0016071
	116	Glycogen phophorylase	Pygm	0.123113	2.45667
	117	Brain acid soluble protein 1	Basp1	0.258651	2.30774	Negative regulation of transcription, DNA-templated	GO:0045892
	118	Phosphoglycerate kinase 1	Pgk1	0.0437769	2.19134	Glycolytic Process	GO:0006096
	119	Isoaspartyl peptidase/L-asparaginase	Asrgl1	0.659245	2.04861	Proteolysis	GO:0006508
		Ribosome Biogenesis (GO:0042254)
	120	60S acidic ribosomal protein P0	Rplp0	0.151974	2.95285
		Unclassified
	121	Protein FAM131B	Fam131b	0.00685318	6.78454
		Protein stum homolog	Stum	0.0110301	2.02364
		SPRY domain-containing protein 7	Spryd7/ Clld6	0.140645	2.03403
