## Supplemental Table 4 for "Synaptic Activity-Dependent Changes in the Hippocampal Palmitoylome"

### Sheet: Supplementary Table 4 
Table S4: KEGG pathway analysis. KEGG pathway analysis was performed using g:Profiler, the mouse reference genome, a user significance threshold of 0.05 and the g:SCS method for multiple comparisons correction. Inputs were not ordered, and the domain scope included the only annotated genes.
Term Name	Term ID	Adjusted p-value	Term Size	Intersection Size	Intersections
Synaptic vesicle cycle	KEGG:04721	3.807e-09	77	11	STX1A,ATP6V1C1,ATP6V0A1,NSF,ATP6V1H,SLC1A3,SLC1A2,SLC32A1,SYT1,VAMP2,SNAP25
Huntington disease	KEGG:05016	3.84659e-07	300	16	STX1A,DLG4,SLC25A4,ATP5A1,PSMC2,DCTN4,SLC1A3,SLC1A2,PSMD13,GNAQ,ITPR1,TUBB4A,TUBB3,TUBA4A,GRIA1,ATP5B
Pathways of neurodegeneration - multiple diseases	KEGG:05022	1.0893e-06	470	19	STX1A,DLG4,PPP3CA,SLC25A4,ATP5A1,PSMC2,DCTN4,CHRM1,PRKCG,PSMD13,GNAQ,CAMK2A,ITPR1,TUBB4A,TUBB3,TUBA4A,GRIA1,NEFM,ATP5B
cGMP-PKG signaling pathway	KEGG:04022	1.86173e-06	170	12	ATP1A3,GNAI2,PPP3CA,SLC25A4,SLC8A1,ROCK2,ATP1A1,GNA11,GNAQ,ATP2B1,SLC8A2,ITPR1
Insulin secretion	KEGG:04911	4.08504e-06	86	9	STX1A,ATP1A3,PRKCG,ATP1A1,GNA11,GNAQ,CAMK2A,VAMP2,SNAP25
Glutamatergic synapse	KEGG:04724	4.38866e-05	113	9	DLG4,GNAI2,PPP3CA,PRKCG,SLC1A3,SLC1A2,GNAQ,ITPR1,GRIA1
Gap junction	KEGG:04540	5.95287e-05	86	8	GNAI2,PRKCG,GNA11,GNAQ,ITPR1,TUBB4A,TUBB3,TUBA4A
Long-term depression	KEGG:04730	6.48354e-05	60	7	GNAZ,GNAI2,PRKCG,GNA11,GNAQ,ITPR1,GRIA1
Endocrine and other factor-regulated calcium reabsorption	KEGG:04961	7.27296e-05	61	7	ATP1A3,SLC8A1,PRKCG,ATP1A1,GNAQ,ATP2B1,SLC8A2
Aldosterone synthesis and secretion	KEGG:04925	0.00020409	101	8	ATP1A3,PRKCG,ATP1A1,GNA11,GNAQ,ATP2B1,CAMK2A,ITPR1
Prion disease	KEGG:05020	0.000238119	266	12	NCAM1,PPP3CA,SLC25A4,ATP5A1,PSMC2,PSMD13,ITPR1,TUBB4A,TUBB3,TUBA4A,NCAM2,ATP5B
Gastric acid secretion	KEGG:04971	0.000300034	75	7	ATP1A3,GNAI2,PRKCG,ATP1A1,GNAQ,CAMK2A,ITPR1
Adrenergic signaling in cardiomyocytes	KEGG:04261	0.000496645	151	9	ATP1A3,GNAI2,SLC8A1,ATP1A1,CACNG8,GNAQ,ATP2B1,CAMK2A,SLC8A2
Calcium signaling pathway	KEGG:04020	0.000552797	240	11	PPP3CA,SLC25A4,SLC8A1,CHRM1,PRKCG,GNA11,GNAQ,ATP2B1,CAMK2A,SLC8A2,ITPR1
Parkinson disease	KEGG:05012	0.000672932	245	11	GNAI2,SLC25A4,ATP5A1,PSMC2,PSMD13,CAMK2A,ITPR1,TUBB4A,TUBB3,TUBA4A,ATP5B
Salivary secretion	KEGG:04970	0.000752124	86	7	ATP1A3,PRKCG,ATP1A1,GNAQ,ATP2B1,ITPR1,VAMP2
Amyotrophic lateral sclerosis	KEGG:05014	0.00121129	366	13	PPP3CA,ATP5A1,PSMC2,DCTN4,SLC1A2,PSMD13,HNRNPA2B1,TUBB4A,TUBB3,TUBA4A,GRIA1,NEFM,ATP5B
Long-term potentiation	KEGG:04720	0.00180272	66	6	PPP3CA,PRKCG,GNAQ,CAMK2A,ITPR1,GRIA1
Thyroid hormone synthesis	KEGG:04918	0.00347736	74	6	ATP1A3,CANX,PRKCG,ATP1A1,GNAQ,ITPR1
Oxytocin signaling pathway	KEGG:04921	0.00413804	152	8	GNAI2,PPP3CA,ROCK2,PRKCG,CACNG8,GNAQ,CAMK2A,ITPR1
Cholinergic synapse	KEGG:04725	0.00422878	112	7	GNAI2,CHRM1,PRKCG,GNA11,GNAQ,CAMK2A,ITPR1
Alzheimer disease	KEGG:05010	0.00584889	366	12	PPP3CA,SLC25A4,ATP5A1,PSMC2,CHRM1,PSMD13,GNAQ,ITPR1,TUBB4A,TUBB3,TUBA4A,ATP5B
Mineral absorption	KEGG:04978	0.00758895	53	5	ATP1A3,SLC8A1,ATP1A1,ATP2B1,SLC8A2
Dopaminergic synapse	KEGG:04728	0.0131397	134	7	GNAI2,PPP3CA,PRKCG,GNAQ,CAMK2A,ITPR1,GRIA1
Circadian entrainment	KEGG:04713	0.0167348	98	6	GNAI2,PRKCG,GNAQ,CAMK2A,ITPR1,GRIA1
Spinocerebellar ataxia	KEGG:05017	0.0180162	141	7	SLC25A4,PSMC2,PRKCG,PSMD13,GNAQ,ITPR1,GRIA1
Vascular smooth muscle contraction	KEGG:04270	0.0188187	142	7	MYH9,ROCK2,PRKCG,GNA11,GNAQ,MYH10,ITPR1
Glucagon signaling pathway	KEGG:04922	0.0231434	104	6	PFKP,PPP3CA,GNAQ,CAMK2A,PYGM,ITPR1
Amphetamine addiction	KEGG:05031	0.0248892	68	5	STX1A,PPP3CA,PRKCG,CAMK2A,GRIA1
Salmonella infection	KEGG:05132	0.026291	251	9	RHOB,NCKAP1,CYFIP2,ROCK2,DCTN4,TUBB4A,TUBB3,TUBA4A,HSP90AB1
Pancreatic secretion	KEGG:04972	0.0379606	114	6	ATP1A3,PRKCG,ATP1A1,GNAQ,ATP2B1,ITPR1
cAMP signaling pathway	KEGG:04024	0.042357	213	8	ATP1A3,GNAI2,ROCK2,CHRM1,ATP1A1,ATP2B1,CAMK2A,GRIA1
