## Supplemental Table 6 for "Synaptic Activity-Dependent Changes in the Hippocampal Palmitoylome"

### Sheet: Correlation Matrix Clusters
Table S6: Spearman correlation coefficients for co-expression of 121 substrates (columns) with 30 enzymes/cofactors across 14 cell classes in the mouse hippocampus. Expression data was obtained from DropViz. Column AG indicates clusters of substrates based on co-expression, while row 125 indicates clusters of enzymes.
Substrates	Enzymes and Accessory Proteins																															Substrate Cluster
	Abhd17a	Abhd17b	Abhd17c	Golga7	Golga7b	Lypla1	Lypla2	Ppt1	Selk	Zdhhc1	Zdhhc12	Zdhhc13	Zdhhc14	Zdhhc15	Zdhhc16	Zdhhc17	Zdhhc18	Zdhhc2	Zdhhc20	Zdhhc21	Zdhhc22	Zdhhc23	Zdhhc24	Zdhhc3	Zdhhc4	Zdhhc5	Zdhhc6	Zdhhc7	Zdhhc8	Zdhhc9		1
Adgrl1	0.193406	0.208979	0.207022	-0.719015	0.709731	-0.205204	0.501763	-0.0510807	-0.714647	-0.0859152	-0.294573	0.582827	0.119411	0.428637	0.274024	0.608246	0.47043	0.491872	0.347702	0.616292	0.236324	0.5068	0.368077	0.62494	-0.437818	0.676717	-0.0376619	0.516123	0.761303	0.165443		2
Aldh6a1	-0.291373	0.0659954	-0.191701	0.608501	-0.662578	0.272694	-0.470814	0.255091	0.558699	0.103583	0.216804	-0.407069	-0.216553	-0.342341	-0.248416	-0.456949	-0.211963	-0.375009	-0.231687	-0.374003	-0.349544	-0.537788	-0.143276	-0.539984	0.297918	-0.394006	0.088817	-0.346007	-0.539053	-0.0730506		2
Aldoc	-0.214932	-0.00377806	-0.36425	0.238438	-0.381875	0.101569	-0.269234	0.241269	0.433434	0.0691814	-0.0795237	-0.34583	-0.207796	-0.200829	-0.196291	-0.111793	-0.172303	-0.161746	-0.193329	-0.146323	0.0871096	-0.377159	-0.155298	-0.297445	0.117225	-0.298743	0.019803	-0.42331	-0.302268	0.0325614		1
Ank2	0.236469	0.310537	0.139478	-0.70499	0.720639	-0.286993	0.423587	-0.0391535	-0.681061	-0.0932744	-0.292998	0.57035	0.176045	0.366572	0.280026	0.649629	0.373553	0.390837	0.363166	0.604925	0.235677	0.361819	0.228849	0.603018	-0.501148	0.598139	-0.111755	0.472484	0.731317	0.258383		1
Ap3d1	0.081448	0.179271	0.0712683	-0.656786	0.544606	-0.142711	0.461818	0.0647762	-0.614671	0.0232252	-0.383187	0.550766	0.0579201	0.290155	0.291383	0.495091	0.303488	0.511556	0.137361	0.650037	0.198526	0.177749	0.0667853	0.52045	-0.583819	0.68049	-0.0418685	0.341881	0.690644	0.0963388		2
Asrgl1	-0.199793	0.277787	-0.0834221	0.442253	-0.564128	-0.0658204	-0.141405	0.392886	0.41639	-0.111044	0.141327	-0.203873	-0.0106568	-0.289464	-0.156261	-0.247002	-0.282647	-0.108559	-0.209315	-0.165999	-0.0950936	-0.37636	-0.0686309	-0.379806	0.0871475	-0.439518	0.183917	-0.335193	-0.37959	-0.0563113		3
Atp1a1	0.205882	-0.0753745	0.192326	-0.346674	0.476497	-0.375449	0.203348	-0.205893	-0.230714	-0.160632	0.00956399	0.180255	0.310738	0.240859	0.142421	0.266419	0.122162	0.232991	0.31694	0.0597847	0.243153	0.50857	-0.00410817	0.217008	-0.000120817	0.093851	-0.0824849	0.155316	0.222312	0.18751		1
Atp1a3	-0.00358037	0.205926	0.041667	-0.612261	0.502472	0.034563	0.420709	0.172473	-0.554881	0.131135	-0.534394	0.510483	-0.0293116	0.274981	0.215546	0.645873	0.322687	0.592709	0.113957	0.765048	0.240272	0.0901909	0.242547	0.57007	-0.720826	0.707312	0.0287654	0.29397	0.723771	0.0541116		1
Atp2b1	0.329449	-0.0230308	0.428247	-0.470824	0.676896	-0.279689	0.472076	-0.345912	-0.499539	-0.111947	-0.056993	0.323363	0.438663	0.379866	0.217666	0.327879	0.267763	0.284002	0.31694	0.208486	0.200671	0.756394	0.0451789	0.469446	-0.0865377	0.284865	-0.175437	0.468217	0.403896	0.00402556		3
Atp5a1	-0.220138	-0.258643	-0.212372	-0.00939034	0.00948578	0.283149	0.0555513	0.0377477	0.0666542	0.265495	-0.297783	0.0797588	-0.303355	0.0301591	0.0693132	0.0507952	-0.302104	0.170138	-0.500615	0.265629	0.274149	-0.275157	-0.102419	0.0198568	-0.140773	0.0205781	-0.0449878	-0.133371	0.0691155	-0.269075		2
Atp5b	-0.209759	-0.414082	-0.228221	0.262644	-0.264844	0.21578	-0.155363	-0.0940671	0.408426	0.239309	-0.14292	-0.137193	-0.366153	-0.137706	-0.0629811	-0.267957	-0.368391	-0.0861069	-0.601854	-0.0686642	0.151982	-0.348578	-0.10533	-0.16272	0.117445	-0.289818	-0.0345316	-0.292081	-0.266297	-0.316174		1
Atp6v0a1	0.131672	0.240906	0.115786	-0.623727	0.660704	-0.141964	0.472175	0.0563414	-0.667498	-0.020699	-0.30477	0.57275	0.0554262	0.30099	0.274507	0.604709	0.35616	0.524166	0.261235	0.706373	0.190009	0.30637	0.28152	0.585819	-0.580283	0.769447	-0.0425824	0.489932	0.736738	0.233653		1
Atp6v1c1	0.203367	-0.0080174	0.0572475	-0.445124	0.693813	-0.198175	0.345609	-0.0420968	-0.339213	-0.0254604	-0.324559	0.389007	0.220243	0.206842	0.214431	0.537286	-0.00674954	0.536754	0.0937486	0.456762	0.464678	0.376036	0.0682572	0.500055	-0.503839	0.370165	-0.196712	0.194589	0.458903	0.112243		1
Atp6v1h	0.00294337	0.161358	-0.0929888	-0.518896	0.475201	-0.0896091	0.438062	0.0287089	-0.318104	-0.000796325	-0.460128	0.505469	-0.0877151	0.209152	0.138939	0.582151	0.0595376	0.541851	0.0260181	0.723446	0.311249	0.0416178	0.154891	0.52582	-0.539666	0.564089	-0.0755434	0.268801	0.538327	0.137122		1
Atp8a1	0.393913	0.224103	0.153881	-0.20583	0.36633	-0.350403	0.0323336	-0.0428767	-0.158937	-0.263307	0.0412926	0.206199	0.448937	0.131765	-0.0447014	0.426697	-0.084158	0.238055	0.362805	0.214057	0.288175	0.304952	0.0714539	0.246503	-0.104216	0.144382	-0.13168	0.16992	0.277665	0.279272		1
Basp1	0.188299	-0.0298181	0.214887	-0.549615	0.74752	-0.352868	0.44552	-0.280126	-0.386021	-0.206572	-0.288456	0.377304	0.214168	0.280179	0.307398	0.490072	0.0934007	0.508008	0.215866	0.409328	0.439648	0.596242	0.152365	0.541844	-0.243204	0.330266	-0.164102	0.302686	0.427731	0.168662		1
Bsn	0.188691	0.255044	0.305587	-0.664411	0.708286	-0.216927	0.4831	-0.0906877	-0.667084	-0.131813	-0.291911	0.52448	0.245772	0.394126	0.194564	0.542039	0.350076	0.481137	0.37904	0.589513	0.228769	0.478504	0.228503	0.552688	-0.428919	0.613589	-0.0877653	0.493343	0.684155	0.206636		1
Cacng8	0.0734604	0.252852	0.420826	-0.374199	0.379733	-0.284992	0.477181	-0.0865891	-0.488545	-0.131472	-0.016089	0.484148	0.329628	0.340688	0.235593	0.259277	0.263512	0.391259	0.309387	0.299889	0.146669	0.418582	0.0398487	0.352236	-0.280784	0.331773	-0.0895226	0.36222	0.5165	0.0131968		1
Camk2a	0.325693	0.0761433	0.406812	-0.639707	0.775263	-0.348189	0.412263	-0.275985	-0.629003	-0.145931	-0.210072	0.384153	0.399541	0.427055	0.243796	0.458815	0.320024	0.344647	0.37506	0.324755	0.253701	0.696713	0.132362	0.5447	-0.278988	0.391171	-0.119762	0.464818	0.568065	0.121882		1
Camkv	0.219128	0.0536507	0.343095	-0.549538	0.77628	-0.426376	0.424553	-0.314337	-0.523931	-0.157442	-0.130923	0.387118	0.33504	0.414241	0.234356	0.451533	0.196791	0.483765	0.27067	0.353063	0.320566	0.700151	0.0502647	0.576692	-0.224697	0.346885	-0.183861	0.386953	0.485368	0.191651		2
Canx	-0.170738	0.0509489	-0.309243	0.346454	-0.485983	0.27612	-0.214418	0.552717	0.346692	0.113309	0.204235	-0.226601	-0.16084	-0.304358	-0.103176	-0.215756	-0.19951	0.0279004	-0.203027	-0.0847924	-0.102633	-0.476132	-0.0085349	-0.371524	-0.00358057	-0.0922254	0.155414	-0.238617	-0.333149	0.00872662		1
Caskin1	0.0290192	0.338498	0.0857367	-0.515783	0.41647	-0.0746357	0.413868	0.165696	-0.572689	-0.0427585	-0.347126	0.495974	0.0396206	0.275253	0.0920805	0.542369	0.285197	0.562253	0.119586	0.734279	0.180189	0.118551	0.273555	0.492189	-0.553218	0.653736	0.00989694	0.296657	0.710382	0.166039		1
Ccny	0.194647	-0.0029873	0.261771	-0.271639	0.427574	-0.268981	0.306048	-0.236953	-0.333557	-0.245834	-0.0370391	0.310534	0.288677	0.279302	0.311704	0.124731	0.272431	0.303302	0.399157	0.148855	0.120517	0.450966	0.176245	0.403143	-0.161763	0.236377	-0.0911397	0.440664	0.34293	0.17283		2
Cct6a	-0.113254	0.173703	0.0663805	0.279634	-0.171041	-0.341622	0.082646	-0.0911896	0.383517	-0.175395	0.0254269	0.128571	0.0868911	-0.0328487	-0.0144217	-0.0857422	-0.452807	0.188372	-0.149826	-0.032509	0.127358	-0.0910419	-0.12899	-0.0412841	0.0680418	-0.402402	-0.0293694	-0.254846	-0.266456	0.0859097		1
Cend1	0.0335636	0.240492	-0.0964168	-0.544854	0.527903	0.0130917	0.357628	0.218098	-0.520379	0.0901944	-0.494238	0.473522	-0.0150185	0.28797	0.226939	0.676269	0.249933	0.588025	0.0470615	0.798027	0.288355	0.052159	0.282907	0.571811	-0.744887	0.722895	-0.0536322	0.277607	0.753952	0.192367		1
Chrm1	0.27934	0.105362	0.422988	-0.582977	0.744351	-0.37091	0.368779	-0.260667	-0.600962	-0.085204	-0.19656	0.464093	0.377588	0.485056	0.23931	0.433371	0.25328	0.444401	0.327064	0.374831	0.308969	0.659141	0.144514	0.602351	-0.322139	0.369838	-0.132834	0.393565	0.627443	0.0820431		2
Ckb	-0.250923	0.126719	-0.229089	0.431978	-0.400441	0.119351	-0.287344	0.339674	0.450127	0.158183	0.0211597	-0.162747	-0.197469	-0.253993	-0.196506	-0.142523	-0.359192	-0.0369736	-0.382913	-0.0585272	0.0169066	-0.450784	-0.121949	-0.254701	0.00486562	-0.263369	0.00272387	-0.392989	-0.236876	-0.0155091		2
Cnp	-0.226417	0.15804	-0.158796	0.498446	-0.65248	0.213518	-0.264742	0.262806	0.433023	-0.0198386	0.318873	-0.171898	-0.169042	-0.282757	-0.188896	-0.306621	-0.133992	-0.32255	-0.151943	-0.26713	-0.288513	-0.406634	-0.0240724	-0.558661	0.3163	-0.236159	0.175703	-0.254968	-0.432974	-0.114475		1
Cs	-0.0881364	0.245947	0.10813	-0.379293	0.269309	0.113793	0.327487	0.0671704	-0.497617	0.144772	-0.194666	0.35364	-0.0956033	0.339362	0.115401	0.320927	0.287836	0.350744	-0.121722	0.505284	0.0575358	0.0109945	0.147345	0.458694	-0.423045	0.425474	0.0530935	0.209049	0.549464	0.0687201		1
Ctnnd2	-0.0370228	0.111442	0.242808	-0.462323	0.525958	-0.302193	0.40854	0.0531235	-0.335698	-0.0518819	-0.162059	0.325175	0.0724221	0.280344	0.214936	0.455267	0.323033	0.626277	0.15232	0.462935	0.305626	0.447051	0.151805	0.490225	-0.292695	0.390644	-0.0307863	0.269493	0.425007	0.117576		1
Cyfip2	0.321926	0.172846	0.215524	-0.660454	0.777191	-0.309706	0.499467	-0.152715	-0.620788	-0.117071	-0.245299	0.491365	0.305684	0.458096	0.304718	0.600569	0.345512	0.449241	0.361508	0.494373	0.266279	0.595743	0.263352	0.642018	-0.371061	0.521741	-0.0829681	0.598265	0.629509	0.202058		1
Dbn1	0.00813823	0.077077	0.501016	-0.422704	0.571969	-0.291876	0.340892	-0.529984	-0.472978	-0.138624	-0.255745	0.431162	0.0849852	0.434246	0.31989	0.244065	0.135669	0.212917	0.138317	0.248985	0.175768	0.435037	0.0269449	0.511846	-0.15112	0.117711	-0.142086	0.157159	0.379197	-0.0236674		1
Dclk1	-0.018418	0.0123885	0.164532	-0.339557	0.566845	-0.308706	0.22952	-0.110849	-0.315062	0.0355161	-0.246131	0.233554	-0.0770253	0.308618	0.215947	0.413511	0.201882	0.478108	-0.046424	0.37421	0.29056	0.333873	0.0480569	0.535386	-0.288335	0.29553	-0.0673498	0.102413	0.375893	0.0932634		3
Dctn4	0.244493	0.319489	0.245249	0.161569	-0.0755541	-0.351502	-0.0510045	0.0629642	0.085726	-0.231838	0.312581	0.0195182	0.333294	0.090472	-0.114476	-0.0534366	-0.127434	0.12854	0.164917	-0.17246	-0.130519	0.196732	0.183825	0.0216415	0.031352	-0.297634	-0.0608149	-0.0321002	-0.113803	0.177913		1
Dgke	0.275641	0.215948	0.0630212	-0.623267	0.6884	-0.159893	0.405279	-0.0341957	-0.615918	0.0224735	-0.340423	0.441709	0.236224	0.351532	0.259785	0.653881	0.363299	0.460469	0.236476	0.636482	0.362575	0.437635	0.225945	0.552408	-0.474828	0.626804	0.0297382	0.3899	0.73371	0.220533		1
Dlg2	0.20898	0.244797	-0.013617	-0.598065	0.555548	-0.163325	0.342381	0.11295	-0.503491	0.00702567	-0.343072	0.448114	0.104838	0.210271	0.199704	0.594101	0.159809	0.588453	0.119073	0.684757	0.226625	0.192806	0.187714	0.528205	-0.510918	0.67243	-0.0624038	0.321982	0.623646	0.228186		1
Dlg4	0.214603	0.222752	0.326965	-0.662497	0.721079	-0.26394	0.443323	-0.196898	-0.727903	-0.0604383	-0.167026	0.446859	0.285426	0.517059	0.310418	0.531048	0.400085	0.49052	0.310636	0.547249	0.211625	0.598614	0.201487	0.610794	-0.458005	0.499103	-0.118598	0.42035	0.689315	0.099266		1
Dnm1l	-0.0080174	0.0831283	-0.0886447	-0.48117	0.476074	0.0349035	0.34205	0.156636	-0.383902	0.157348	-0.53452	0.474725	-0.0633913	0.222936	0.203683	0.597702	0.0848718	0.613568	-0.0585599	0.712556	0.38182	0.038509	0.115314	0.450292	-0.625809	0.587792	-0.0149593	0.199175	0.618058	0.0474555		3
Dpysl3	-0.183005	0.0282648	0.114009	-0.180442	0.205837	0.0157498	0.296144	-0.276097	-0.0720762	-0.00386915	-0.31641	0.215178	-0.208637	0.206176	0.172112	0.206097	-0.0351107	0.317244	-0.0660849	0.291477	0.234389	0.148571	0.12533	0.256893	-0.106371	0.0738406	0.0447309	-0.129404	0.202637	-0.0774543		1
Epha4	0.105742	0.301158	0.458617	-0.412878	0.415342	-0.392967	0.333022	-0.345286	-0.396729	-0.358418	-0.161222	0.421432	0.363626	0.357516	0.234196	0.208782	0.235542	0.170852	0.385626	0.113694	0.0972384	0.520768	0.0684989	0.410875	-0.128099	0.127857	0.00768834	0.232488	0.44464	0.0489767		3
Eprs	-0.305924	0.213636	0.0568851	0.112388	-0.189853	-0.0560016	0.124062	0.222796	0.166992	-0.0888589	-0.218738	0.144003	-0.246138	0.0156527	0.172429	-0.00512894	-0.0406675	0.185351	-0.21021	0.297627	-0.023786	-0.340851	0.171192	0.0313887	-0.212352	0.0561382	0.240612	-0.0579285	-0.0218907	-0.0775126		1
Fam131b	0.407538	0.268288	0.169921	-0.480773	0.604459	-0.348243	0.165796	-0.0226147	-0.438968	-0.158662	-0.125581	0.446861	0.330147	0.394779	0.130736	0.547321	0.230558	0.328868	0.429829	0.452104	0.283167	0.470102	0.291981	0.540671	-0.353529	0.422648	-0.0888756	0.363761	0.616147	0.260075		3
Flot2	0.109476	-0.0584721	0.115769	-0.409759	0.432935	-0.0716522	0.405026	-0.2928	-0.378718	-0.115473	-0.218204	0.172143	-0.00981082	0.230255	0.20951	0.238995	0.223916	0.114084	0.247221	0.189502	0.122167	0.300425	0.0166744	0.346077	-0.0875372	0.209351	-0.121849	0.227969	0.24451	0.0567478		1
Gap43	0.140299	-0.017814	0.119888	-0.45322	0.73914	-0.194573	0.362413	-0.16048	-0.301191	0.0247026	-0.325132	0.398787	0.132858	0.267817	0.293842	0.518008	0.0641428	0.583401	0.16467	0.423546	0.424913	0.41568	0.0979594	0.571757	-0.39695	0.370265	-0.239734	0.236987	0.421998	0.194817		2
Glud1	-0.0938585	0.00459078	-0.127489	0.175649	-0.309664	0.331463	-0.0588901	0.0913983	0.116779	0.334539	0.092127	-0.281515	-0.365351	-0.128066	-0.304158	-0.119723	-0.0103467	-0.192074	-0.179546	-0.0840236	-0.193791	-0.293946	0.0244074	-0.225519	0.226191	-0.0732509	0.112107	-0.181892	-0.164136	-0.0179585		1
Gna11	0.175548	0.176822	-0.0293377	-0.545529	0.414408	-0.0444915	0.401511	-0.0752757	-0.498715	-0.014257	-0.046515	0.298128	0.131671	0.284764	0.28275	0.289637	0.274463	0.307004	0.165839	0.37834	0.0448558	0.279071	0.0925767	0.352403	-0.157864	0.44637	0.0634507	0.456025	0.499235	0.097558		2
Gnai2	-0.185685	-0.0926394	-0.19309	0.469144	-0.530753	0.329057	-0.391242	0.109278	0.478111	0.0925879	0.201686	-0.450451	-0.226616	-0.300957	-0.184649	-0.356412	-0.112205	-0.403425	-0.10036	-0.432221	-0.295599	-0.378441	-0.102034	-0.439881	0.294364	-0.365288	0.0815074	-0.309732	-0.554709	-0.14888		1
Gnaq	0.212011	0.28822	0.433574	-0.673535	0.70426	-0.277317	0.544168	-0.174439	-0.734613	-0.204881	-0.23083	0.551381	0.340962	0.459232	0.236541	0.571377	0.405209	0.48092	0.408931	0.506327	0.133768	0.595233	0.267119	0.629146	-0.437346	0.562233	-0.0789373	0.509335	0.700727	0.160863		1
Gnaz	0.239831	0.169671	0.228532	-0.732653	0.810384	-0.241953	0.52919	-0.190896	-0.667247	-0.0783056	-0.214722	0.478615	0.260549	0.462312	0.314439	0.640641	0.408715	0.485657	0.304307	0.496421	0.276682	0.657434	0.279105	0.625198	-0.320437	0.553077	-0.0628154	0.492422	0.667448	0.223532		2
Gnb2l1	-0.12975	-0.440715	-0.137177	0.667176	-0.558227	0.146544	-0.401237	-0.145346	0.64126	0.0849102	0.224046	-0.535548	-0.251533	-0.323621	-0.119399	-0.586555	-0.407241	-0.449054	-0.306748	-0.590011	-0.0852184	-0.345605	-0.241987	-0.53722	0.539941	-0.644441	-0.0123563	-0.439088	-0.717675	-0.192491		2
Gpr37l1	-0.315583	0.221929	0.0812596	0.416457	-0.451998	-0.0222437	-0.149291	0.076133	0.267668	-0.254297	0.303672	-0.185188	0.0151635	-0.0414917	-0.081331	-0.315736	-0.139494	-0.301492	0.0180145	-0.298162	-0.285337	-0.139704	-0.0515578	-0.345823	0.308251	-0.368316	0.0552107	-0.182167	-0.3396	-0.0360489		1
Gprin1	0.229044	0.033047	0.242987	-0.549489	0.823277	-0.315696	0.334703	-0.316704	-0.508471	-0.0468998	-0.250233	0.367227	0.273211	0.412398	0.333682	0.551603	0.175183	0.533733	0.168069	0.437983	0.471649	0.555511	0.0342278	0.625739	-0.342211	0.326716	-0.158432	0.211129	0.601539	0.186445		1
Gria1	0.0136406	0.270428	0.3638	-0.591723	0.485615	-0.12404	0.482828	-0.0183412	-0.664269	-0.0638927	-0.321475	0.531841	0.197084	0.371505	0.117329	0.475333	0.363113	0.519377	0.276732	0.606117	0.0840253	0.293662	0.222775	0.47173	-0.5196	0.582146	-0.0413083	0.411777	0.704088	0.0803794		3
Hbbt1	0.112028	0.10331	0.221067	0.13659	0.0196032	-0.0459199	0.0150849	-0.0449329	0.066843	-0.0618245	0.267022	-0.0567079	0.261287	0.218812	0.0206044	-0.0227704	-0.0244935	0.0410275	0.206265	-0.11446	-0.0393872	0.274087	0.0240474	-0.156973	0.214169	-0.075121	0.056912	0.00838629	0.0131703	0.0329486		2
Hnrnpa2b1	-0.111859	-0.287111	-0.0729928	0.572811	-0.501933	-0.0113673	-0.321336	-0.0901792	0.71256	-0.00766119	0.139584	-0.399382	-0.113972	-0.322276	-0.0313313	-0.575682	-0.454531	-0.304609	-0.270329	-0.51619	-0.0786056	-0.290689	-0.349217	-0.470149	0.471416	-0.626466	-0.00864389	-0.39864	-0.703495	-0.283629		1
Hnrnpu	-0.0503778	0.0937926	0.175971	-0.388365	0.441059	-0.0450517	0.287301	-0.178546	-0.301817	-0.0287446	-0.370452	0.451884	0.0151502	0.38519	0.200267	0.33929	0.0415901	0.434972	0.0132012	0.499738	0.31413	0.149475	0.036666	0.454718	-0.307874	0.286693	0.149835	0.158919	0.375047	0.0451159		1
Hsp90ab1	0.127103	0.0282476	0.0918629	-0.427815	0.56617	-0.296965	0.597709	-0.256524	-0.376785	-0.0413704	-0.208024	0.423392	-0.0197205	0.236026	0.248794	0.475849	0.164191	0.493838	0.0602733	0.514845	0.278959	0.358415	0.0922362	0.453367	-0.362593	0.444827	-0.144068	0.355858	0.387239	0.149923		1
Hspa4	-0.081448	0.139547	0.0579724	-0.433636	0.342598	-0.0712458	0.380128	-0.0864451	-0.438574	0.0339179	-0.322747	0.457239	-0.156808	0.268009	0.226815	0.335786	0.165822	0.32682	0.0265782	0.499853	0.0431042	0.0763372	0.121389	0.517056	-0.442618	0.462544	-0.0601448	0.166904	0.428851	0.0786384		3
Hspd1	-0.251538	0.127488	0.118916	0.0539807	-0.100702	-0.0815697	0.230838	-0.0961978	0.0229539	-0.0100721	-0.134573	0.306629	-0.0356068	0.0586923	0.142844	-0.0361442	-0.22	0.165557	-0.171342	0.110443	0.0691495	-0.153514	-0.0025374	0.062964	-0.200116	-0.18349	-0.059332	-0.0754971	-0.00506353	-0.137545		3
Itpr1	0.317122	-0.298187	0.118977	-0.30109	0.477693	0.0126969	0.0508644	-0.261821	-0.310796	0.337781	-0.139944	0.0126375	0.106134	0.221135	0.0962837	0.201083	0.114705	0.178814	0.0173317	0.0936991	0.186199	0.392146	-0.0307141	0.300328	-0.13686	0.156429	-0.102656	0.216283	0.293119	-0.0797467		3
Ldhb	-0.367548	-0.191385	-0.14894	0.0494009	-0.0602432	0.219756	-0.0679839	0.203246	-0.0185279	0.187191	-0.258095	-0.0058928	-0.426721	-0.0516816	-0.0111925	0.0876752	0.0523652	0.156133	-0.33583	0.368065	0.191761	-0.332262	-0.0348536	0.130815	-0.338342	0.169826	-0.0497765	-0.23987	0.137918	-0.098909		1
Lppr2	0.192694	0.237065	0.38977	-0.715475	0.709272	-0.351938	0.462208	-0.215143	-0.648516	-0.215087	-0.153334	0.5618	0.315663	0.49073	0.258699	0.493372	0.318468	0.480486	0.364576	0.470057	0.16724	0.59735	0.163834	0.605803	-0.311337	0.457941	-0.0413088	0.466223	0.627835	0.133971		1
Lppr4	0.185367	0.123644	0.389348	-0.645056	0.735315	-0.32205	0.452131	-0.220665	-0.648014	-0.155382	-0.191687	0.474637	0.32168	0.466579	0.239403	0.4534	0.294805	0.480986	0.331569	0.43824	0.192789	0.638394	0.142226	0.613902	-0.313849	0.480832	-0.141916	0.452241	0.618047	0.150604		3
Macf1	-0.0319268	-0.111991	0.0380424	-0.238053	0.0148466	0.259624	0.135693	0.0880815	-0.286792	0.249755	-0.100502	0.119092	-0.159137	0.00746812	-0.199806	0.0802618	0.437924	0.0971133	-0.0144093	0.176597	-0.0477497	0.0204458	0.113107	0.0046457	-0.217569	0.322308	0.0898876	0.136276	0.258591	-0.0884305		1
Map1a	0.155076	0.421682	0.135238	-0.613799	0.560518	-0.142942	0.352561	0.0994487	-0.6968	-0.032155	-0.251659	0.490399	0.300246	0.341665	0.177372	0.651474	0.37391	0.472627	0.319993	0.596474	0.135786	0.2751	0.243195	0.57834	-0.604863	0.622836	-0.0398476	0.406895	0.753719	0.323445		1
Map1b	0.0837104	0.198337	0.0500476	-0.688625	0.652541	-0.15857	0.516524	-0.0137943	-0.68608	0.0363399	-0.387041	0.584376	-0.0101404	0.399178	0.296485	0.683829	0.375739	0.512368	0.212516	0.727844	0.281117	0.277312	0.29859	0.577362	-0.541479	0.705648	-0.0121036	0.478657	0.754328	0.182397		1
Map2	-0.111848	0.202697	0.153493	-0.475426	0.534285	-0.184512	0.389068	-0.0622392	-0.430293	0.00888589	-0.421718	0.444448	0.048274	0.274469	0.257015	0.483218	0.108509	0.612261	0.134066	0.57983	0.370359	0.163726	0.0955865	0.539373	-0.481938	0.368545	-0.182653	0.116533	0.545082	0.142833		3
Mog	0.205364	0.167065	0.0215296	0.258128	0.0726058	-0.281577	-0.0896695	0.0366452	0.0848897	-0.149715	0.286558	0.00501882	0.351057	0.0513979	-0.00940458	0.0691846	-0.0746948	0.111504	0.148611	-0.118764	0.105567	0.192389	0.057252	0.0648962	0.00161964	-0.124723	-0.163687	0.0360157	-0.0491103	0.214931		2
Mthfd1	-0.226947	0.0949238	0.188614	0.267235	-0.252925	-0.0906854	-0.174726	-0.0323991	0.247518	-0.0352909	0.193135	-0.0184473	-0.101459	0.0831414	0.0239996	-0.234613	-0.216567	-0.127112	-0.115571	-0.207871	-0.0810933	-0.058206	-0.120851	-0.17792	0.211473	-0.355952	-0.0226696	-0.305844	-0.231264	-0.202876		1
Myh10	-0.0758687	0.200644	0.212948	-0.640158	0.544617	-0.0906415	0.469792	-0.106533	-0.667146	0.0114506	-0.534471	0.579895	-0.0873635	0.358112	0.312159	0.547797	0.437556	0.450394	0.196448	0.634376	0.217615	0.185601	0.238439	0.581931	-0.549595	0.61094	0.0345316	0.349219	0.72297	0.0614378		3
Myh9	0.264717	-0.2177	0.129537	-0.0538929	0.0649779	0.173266	0.0286872	-0.189134	-0.0949238	0.070126	0.340482	-0.139121	0.329766	0.0832407	0.0476147	-0.203038	0.211735	-0.28989	0.293503	-0.4426	-0.211244	0.420116	-0.120642	-0.161314	0.305348	-0.121651	0.0146078	0.219978	-0.0905614	-0.134826		1
Myo18a	0.386484	0.21317	0.161138	-0.425411	0.557688	-0.171157	0.319492	-0.224965	-0.536898	-0.182205	0.0364225	0.23978	0.336106	0.347294	0.103965	0.507585	0.33326	0.151432	0.446054	0.219052	0.109094	0.517399	0.21367	0.373853	-0.129851	0.284319	-0.235088	0.314755	0.514628	0.353292		1
Nbea	0.13657	0.100986	0.212311	-0.616413	0.650278	-0.360655	0.407826	-0.182709	-0.442637	-0.206797	-0.340835	0.406268	0.34495	0.333486	0.217759	0.490588	0.0921815	0.556658	0.276007	0.422079	0.437858	0.459668	0.0993321	0.431632	-0.301262	0.307535	-0.0598153	0.252715	0.553797	0.110975		1
Ncam1	-0.0996683	0.217195	0.126687	-0.369441	0.389823	-0.183293	0.305862	0.00260291	-0.282234	-0.162615	-0.30967	0.46127	0.0526137	0.282549	0.203535	0.515233	0.048422	0.653804	0.151386	0.535124	0.349886	0.217824	0.330532	0.356818	-0.3448	0.281833	-0.03161	0.131805	0.439088	0.119114		1
Ncam2	0.156919	0.30738	-0.0518848	-0.187718	0.269445	-0.327483	0.117303	0.192362	-0.115523	-0.0585578	-0.0321295	0.218145	0.253788	0.178374	0.231914	0.409261	0.0521155	0.401755	0.0820785	0.382913	0.309921	0.187234	0.0799271	0.239931	-0.18151	0.17301	0.00303157	0.210236	0.308848	0.273978		1
Nckap1	0.296446	0.205399	0.318859	-0.658312	0.745372	-0.347179	0.460907	-0.2367	-0.619613	-0.158496	-0.102445	0.483369	0.361989	0.528446	0.286902	0.537067	0.402408	0.483721	0.407459	0.425428	0.230828	0.719201	0.189108	0.589828	-0.277648	0.447815	0.0036904	0.50068	0.654195	0.144162		1
Nefm	0.24156	0.103666	0.343049	-0.588946	0.683969	-0.187231	0.444247	-0.228156	-0.638258	-0.0271877	-0.222282	0.444323	0.287953	0.51135	0.31771	0.512582	0.43815	0.208441	0.393732	0.35076	0.251302	0.562852	0.221875	0.488837	-0.325069	0.434157	-0.0872738	0.554112	0.647645	0.0353926		1
Nsf	0.238117	0.0237886	0.291751	-0.567858	0.673825	-0.263281	0.419391	-0.228518	-0.509884	-0.151516	-0.25483	0.409547	0.30218	0.394559	0.214354	0.450929	0.150736	0.482293	0.18138	0.476344	0.360408	0.567105	0.0756497	0.532333	-0.331115	0.433201	-0.0572122	0.364607	0.584997	0.0791053		2
Pabpc1	-0.0172649	-0.302838	0.200158	0.427804	-0.378849	0.023053	-0.269959	-0.263388	0.43093	-0.0817963	0.232476	-0.32132	0.0400013	-0.157046	-0.0803464	-0.628762	-0.276682	-0.441519	-0.0564513	-0.609532	-0.150941	-0.00704599	-0.223786	-0.381332	0.571507	-0.571789	0.050106	-0.17947	-0.583723	-0.314867		3
Palm	0.147425	-0.173153	0.17423	-0.2456	0.489374	-0.137883	0.175692	-0.516236	-0.268623	0.123283	-0.040085	0.0971653	-0.0953532	0.332095	0.174466	0.134432	0.115511	0.111413	0.0479355	0.149136	0.284082	0.409847	0.110858	0.384972	-0.029568	0.0679448	-0.0724646	0.165401	0.238877	-0.0349431		1
Pfkp	0.231314	-0.103677	-0.0990356	-0.543642	0.770163	-0.18644	0.272359	-0.125775	-0.429865	0.109259	-0.261681	0.321065	0.0501089	0.276104	0.268747	0.620856	0.214533	0.432941	0.0777415	0.484698	0.530326	0.463391	0.145291	0.485845	-0.301499	0.449634	-0.111981	0.276177	0.513444	0.220432		2
Pgk1	-0.0816945	-0.0216102	0.0156296	0.161974	-0.0361589	-0.341921	0.0660617	0.0665883	0.236833	-0.109006	0.0464863	0.0518551	0.172411	-0.0855561	0.0452681	-0.0663027	-0.373819	0.104617	-0.227143	-0.1199	0.11869	0.0933192	-0.151624	-0.11016	0.0415966	-0.224346	-0.0309393	0.00354344	-0.173266	-0.045367		2
Plp1	-0.116582	0.0911677	0.0626351	0.438875	-0.478765	-0.00798454	-0.293857	0.103787	0.366516	-0.0175686	0.217318	-0.260409	0.0460548	-0.160992	-0.27164	-0.294359	-0.138813	-0.365034	0.0112683	-0.438218	-0.26355	-0.223928	-0.0320525	-0.464328	0.350303	-0.363454	0.103584	-0.110255	-0.418147	-0.0407883		1
Ppp3ca	0.307769	0.119844	0.413408	-0.614249	0.797673	-0.362182	0.44776	-0.262476	-0.650991	-0.140241	-0.210375	0.42839	0.408923	0.477084	0.291257	0.531586	0.338729	0.412652	0.396927	0.396104	0.279352	0.722208	0.167633	0.593287	-0.34301	0.426484	-0.126967	0.490531	0.622984	0.122634		2
Prdx2	-0.395181	-0.0682577	-0.109003	0.259294	-0.275274	0.165852	-0.0362983	0.0802289	0.336368	0.273068	-0.226948	-0.0445063	-0.401332	-0.0371147	-0.0114177	-0.157932	-0.209928	0.124014	-0.519044	0.146252	0.116519	-0.346899	-0.0118742	-0.0480275	-0.077773	-0.195737	0.108197	-0.302895	-0.175944	-0.186021		3
Prdx5	0.107422	-0.509555	-0.0925988	-0.161745	0.290725	0.0331572	0.123788	0.015255	0.0116197	0.245114	-0.202732	-0.0329624	-0.0911977	0.0487109	0.0922089	0.187025	-0.0765735	0.148509	-0.288769	0.125742	0.334616	0.166029	-0.106373	0.0429205	-0.0844399	0.12326	-0.148506	0.044748	0.0147293	-0.15664		1
Prkcg	0.324128	0.11214	0.385568	-0.591606	0.750602	-0.278348	0.441875	-0.259935	-0.587403	-0.126838	-0.130254	0.42661	0.342475	0.476529	0.246695	0.480206	0.312021	0.381877	0.413443	0.348202	0.16456	0.701791	0.140106	0.533118	-0.226325	0.431576	-0.079257	0.469728	0.53663	0.124312		2
Psmc2	0.167157	-0.199501	-0.16362	0.277207	-0.130703	-0.058945	-0.293023	-0.0878289	0.556814	-0.00317981	0.215682	-0.187504	0.163059	-0.111542	-0.00529419	-0.106565	-0.486922	-0.0147631	-0.0724751	-0.328083	0.226526	0.0077608	-0.14852	-0.246222	0.191868	-0.48159	-0.124826	-0.237607	-0.371834	0.00152126		2
Psmd13	-0.034991	-0.00935729	0.173176	0.378909	-0.228944	-0.161206	-0.0393076	-0.0678733	0.433972	-0.0429796	0.233417	-0.0402721	0.0264222	-0.0690209	0.0229891	-0.392369	-0.168123	-0.118467	-0.0821618	-0.336314	-0.122332	-0.0342428	-0.265494	-0.158613	0.285754	-0.471781	0.17759	-0.176899	-0.414446	-0.0821807		2
Pygm	0.0866927	-0.154094	-0.164984	0.210505	-0.4308	0.438994	-0.305473	0.088344	0.215474	0.332095	0.183593	-0.355415	-0.235648	-0.21835	-0.377301	-0.207486	0.0105422	-0.357749	-0.285222	-0.203495	-0.220172	-0.320739	-0.0234025	-0.423328	0.142269	-0.200859	0.107752	-0.173571	-0.268962	-0.306275		3
Rap2a	0.33773	0.104215	0.18098	-0.173979	0.473075	-0.27478	0.128444	-0.122798	-0.127334	-0.135232	0.0993564	0.0977228	0.583958	0.316715	0.205342	0.329043	0.1059	0.237593	0.298939	-6.58966e-05	0.240043	0.537696	0.0654452	0.239742	0.0326095	-0.00488779	0.0091601	0.310435	0.150132	0.338125		3
Rap2b	0.259368	-0.0447656	0.562518	-0.149861	0.373494	-0.360095	0.241392	-0.470347	-0.184279	-0.229309	0.13546	0.105752	0.435411	0.288694	0.115127	-0.027336	0.0824224	0.0316571	0.309636	-0.183769	0.0410988	0.630463	-0.051484	0.224125	0.13638	-0.156058	-0.113271	0.188636	0.0435782	-0.0597848		3
Rhob	0.284574	0.0889162	0.222625	0.0830524	-0.0174831	-0.265807	-0.0134979	-0.0550455	0.135878	-0.177234	0.421074	-0.104588	0.468118	0.00945779	-0.12733	-0.162281	-0.0141856	-0.174114	0.282311	-0.472127	-0.193131	0.347647	-0.116017	-0.301937	0.39305	-0.260415	-0.0478544	0.0889138	-0.215277	0.0343024		1
Rock2	0.318422	-0.0054694	0.220714	-0.68119	0.774039	-0.174562	0.403752	-0.19423	-0.60259	-0.0228188	-0.253267	0.37547	0.236393	0.395215	0.299402	0.533157	0.402792	0.406468	0.298873	0.449184	0.236807	0.601734	0.10199	0.57219	-0.316441	0.576034	-0.0551144	0.45619	0.611907	0.0864479		2
Rplp0	-0.157361	-0.332634	-0.144173	0.696654	-0.643654	0.10213	-0.406519	-0.0609212	0.756535	-0.0228573	0.290928	-0.479629	-0.193997	-0.412753	-0.239189	-0.662358	-0.480453	-0.514456	-0.313184	-0.664726	-0.144265	-0.364814	-0.285156	-0.649914	0.603216	-0.702507	0.0217909	-0.454361	-0.825695	-0.233274		1
Sbf1	0.502971	0.417239	0.102354	-0.346118	0.519246	-0.356156	0.109193	-0.0480061	-0.342698	-0.219277	0.0279269	0.288586	0.435603	0.270415	-0.0242415	0.591965	0.0985037	0.213562	0.404158	0.236149	0.181989	0.427143	0.186627	0.294692	-0.159216	0.227059	-0.0795422	0.244084	0.439697	0.428911		1
Scamp1	0.248221	0.155032	0.0717461	-0.547407	0.74122	-0.143249	0.289827	-0.0593727	-0.522273	0.0400853	-0.324553	0.406093	0.0719606	0.389252	0.285738	0.634736	0.227249	0.453272	0.217337	0.60682	0.375652	0.458761	0.1638	0.620316	-0.502466	0.570531	-0.0688326	0.287654	0.640454	0.113276		2
Scamp3	0.00267979	0.102787	-0.0697361	0.130345	-0.223495	-0.13152	-0.0851611	0.0739028	0.208386	-0.109316	0.0486238	-0.179821	-0.0192811	-0.0829541	-0.0175082	0.0214273	-0.0822796	-0.0577012	0.00975267	-0.104402	-0.0365294	-0.200465	0.214251	-0.21122	0.0354213	-0.114314	0.0115325	-0.104264	-0.0843171	0.171462		1
Scn2a1	0.26788	0.1264	0.166767	-0.656138	0.90818	-0.260887	0.464685	-0.168431	-0.645038	-0.0416945	-0.266283	0.4721	0.277274	0.472713	0.353629	0.608092	0.241275	0.512984	0.344924	0.488409	0.382671	0.646018	0.174564	0.674845	-0.376333	0.526448	-0.161993	0.41237	0.69188	0.226914		3
Sept5	0.33003	0.0354391	0.165219	-0.278517	0.482243	-0.240135	0.172838	-0.198966	-0.25471	0.0368123	-0.19939	0.252659	0.30706	0.37925	0.180457	0.356392	0.0426744	0.20473	0.0200675	0.189914	0.199624	0.408192	0.071038	0.253668	-0.121795	0.148434	-0.00625042	0.248914	0.386233	0.0618233		1
Sept8	0.534025	0.182368	0.0954766	-0.308805	0.619201	-0.361259	0.180668	-0.132155	-0.18328	-0.094208	0.027778	0.20119	0.504911	0.326795	0.11031	0.483328	0.0208253	0.243525	0.373259	0.145291	0.267168	0.568864	0.0228256	0.371129	-0.0892836	0.145722	-0.21892	0.261568	0.314636	0.276127		3
Slc1a2	0.172165	0.0158701	0.0940267	0.0120152	0.239303	-0.300612	0.126171	-0.068675	0.122227	-0.124562	0.0840772	-0.0397284	0.0227418	0.0744883	0.111343	0.054046	-0.18578	0.00886443	-0.0363748	-0.0339477	0.263804	0.266772	-0.190349	0.0971423	0.208837	-0.130438	-0.0521709	-0.0659522	-0.123244	-0.065381		2
Slc1a3	-0.0870714	-0.0619044	-0.0399509	0.443983	-0.519846	0.137923	-0.394242	0.0356885	0.394435	0.125732	0.351487	-0.443571	-0.117093	-0.187803	-0.194534	-0.471649	-0.0693711	-0.532642	-0.13036	-0.528882	-0.259159	-0.205162	-0.200181	-0.501012	0.40382	-0.530865	0.16218	-0.388388	-0.531293	-0.230474		3
Slc25a4	-0.104929	-0.296468	-0.168738	-0.0713446	0.0538058	0.102701	0.0302578	0.145719	0.117636	0.156497	-0.317941	0.105724	-0.198963	-0.0602521	0.0686267	0.106192	-0.182347	0.275742	-0.389678	0.306002	0.228125	-0.165677	0.0138294	0.0843584	-0.283326	0.135254	-0.178183	-0.0717351	0.130597	-0.235729		1
Slc2a13	-0.189638	0.149813	-0.0484467	-0.43913	0.372471	0.0713156	0.258551	0.181005	-0.398146	0.134114	-0.480736	0.413705	-0.0593955	0.242642	0.167858	0.466737	0.101337	0.584491	-0.0746318	0.690887	0.307039	-0.0366502	0.163952	0.421475	-0.648031	0.565323	-0.0258123	0.16325	0.626198	0.0331454		3
Slc32a1	-0.120493	0.213911	-0.122233	-0.170139	-0.0309903	0.0304204	0.0511504	0.433776	-0.0851829	0.0498249	-0.368836	0.235254	-0.0183328	-0.0113207	-0.0865516	0.250185	0.0362193	0.452384	-0.0179811	0.407444	0.00225526	-0.226859	0.151867	0.167032	-0.485432	0.333803	-0.0128244	-0.00356589	0.335414	0.110007		1
Slc8a1	0.371057	0.164432	0.21371	-0.59119	0.679759	-0.189195	0.412533	-0.162615	-0.58701	-0.0155478	-0.0749524	0.406913	0.277618	0.374545	0.155693	0.569341	0.364006	0.425588	0.328732	0.427991	0.132496	0.557335	0.205974	0.593716	-0.331289	0.491725	-0.17438	0.399281	0.611482	0.238685		1
Slc8a2	0.321626	0.044275	0.279679	-0.543237	0.795546	-0.304688	0.292032	-0.317	-0.472479	-0.0817958	-0.160741	0.310977	0.370901	0.415144	0.226456	0.472391	0.145666	0.411513	0.236734	0.301219	0.414628	0.701222	0.0426007	0.490464	-0.178483	0.270257	-0.121703	0.224209	0.532878	0.16947		1
Smpd3	0.233192	0.193549	0.425211	-0.59547	0.757738	-0.380524	0.556184	-0.299412	-0.636319	-0.133563	-0.268475	0.504116	0.28413	0.456902	0.257601	0.491374	0.319407	0.407408	0.35912	0.45376	0.240882	0.612004	0.17005	0.644452	-0.33887	0.444378	-0.0652192	0.4866	0.609822	0.113938		1
Snap25	0.279434	0.092903	0.123952	-0.566781	0.735195	-0.14828	0.306971	-0.0332887	-0.515738	-0.0127741	-0.428623	0.436013	0.105436	0.2984	0.21794	0.645653	0.192672	0.488785	0.203565	0.653453	0.341876	0.391954	0.147664	0.618734	-0.502674	0.59642	-0.0985645	0.349142	0.636373	0.127044		3
Spryd7	0.0908931	0.104347	-0.120997	-0.22025	0.413799	-0.124161	0.17041	-0.0320476	-0.111409	-0.0849761	-0.369053	0.203755	0.10804	0.148536	0.143624	0.517671	-0.202563	0.395791	-0.0504327	0.329966	0.52644	0.0589435	0.0701465	0.270384	-0.345777	0.179618	-0.208233	-0.0192875	0.367935	0.117192		3
Stum	0.170396	0.0655595	0.267712	-0.474903	0.509201	-0.400402	0.347198	-0.146342	-0.361824	-0.23327	0.0180608	0.27757	0.414505	0.3088	0.200932	0.208002	0.103204	0.264739	0.33508	0.0456304	0.225815	0.616064	-0.0811025	0.241348	0.0258782	0.122438	-0.0565014	0.268827	0.323276	-0.0151585		1
Stx1a	0.343163	-0.0312641	0.138148	-0.567148	0.831274	-0.23902	0.417983	-0.266689	-0.485983	-0.077352	-0.256428	0.441321	0.192943	0.355157	0.33564	0.582098	0.160225	0.476164	0.237254	0.475688	0.500637	0.558384	0.179955	0.580044	-0.317025	0.454133	-0.128277	0.392495	0.588392	0.230012		1
Sv2a	0.00809428	0.279807	-0.13018	-0.53805	0.505026	-0.0125973	0.303182	0.258237	-0.518286	0.0384158	-0.505052	0.497093	-0.0324317	0.219138	0.178454	0.696547	0.201476	0.619928	0.109893	0.832181	0.277436	0.00831676	0.315846	0.560273	-0.692961	0.758271	-0.0397707	0.281256	0.719828	0.282997		1
Syngap1	0.264251	0.155628	0.35618	-0.703541	0.711617	-0.222742	0.455006	-0.243176	-0.748278	0.0115364	-0.0497459	0.416702	0.344408	0.534579	0.204609	0.514377	0.434059	0.393086	0.361311	0.342354	0.177208	0.69454	0.122828	0.522091	-0.253719	0.434887	-0.104846	0.435305	0.684668	0.115804		1
Syt1	0.0461275	0.226102	-0.0147677	-0.597028	0.560518	0.00568912	0.378326	0.196866	-0.583952	0.0651174	-0.514005	0.466449	-0.0286744	0.237977	0.221812	0.628751	0.245235	0.578484	0.139887	0.796679	0.222616	0.077313	0.241075	0.578933	-0.708305	0.750325	-0.0248223	0.255736	0.743427	0.119103		1
Syt2	0.00640036	0.0591961	-0.0452124	-0.262713	0.423793	-0.00543892	0.138765	0.0331139	-0.357679	0.130696	-0.326268	0.249714	0.111739	0.202206	0.29492	0.475822	0.221816	0.32049	0.0355814	0.449915	0.337102	0.146539	0.252955	0.400431	-0.404462	0.341662	0.00915795	0.245027	0.515305	0.18118		1
Tuba4a	0.297687	-0.0175943	0.124106	-0.586957	0.792461	-0.376371	0.353077	-0.185454	-0.448227	-0.0787538	-0.241544	0.413748	0.184296	0.359517	0.347461	0.573002	0.178838	0.42401	0.175724	0.445889	0.424734	0.542291	0.0262308	0.569169	-0.304173	0.428478	-0.0731271	0.379578	0.537278	0.123809		1
Tubb3	-0.098659	0.107116	-0.0538871	-0.360044	0.449533	-0.0377375	0.320615	-0.0481928	-0.333637	-0.0345774	-0.579159	0.396871	-0.213533	0.216335	0.266629	0.551779	0.0892937	0.438877	0.00367926	0.685107	0.372203	-0.0542354	0.247438	0.530867	-0.564956	0.481524	-0.0753575	0.100613	0.558598	0.179312		1
Tubb4a	0.394884	0.387503	-0.156116	-0.255365	0.460308	-0.357072	0.140533	0.140971	-0.139324	-0.225559	-0.0185068	0.359865	0.270916	0.195852	0.120653	0.599778	0.00265273	0.344512	0.2865	0.365235	0.228518	0.231225	0.269902	0.346162	-0.270436	0.329686	-0.0970541	0.27439	0.341999	0.505332		1
Vamp2	0.157108	0.0747155	-0.0781167	-0.483191	0.62538	-0.224687	0.287652	0.119833	-0.287901	0.00347637	-0.426338	0.344237	-0.033014	0.182393	0.235399	0.580778	-0.0131641	0.6975	-0.0237447	0.664029	0.417449	0.193589	0.100431	0.499374	-0.456555	0.558443	-0.107362	0.173571	0.501146	0.17925
Enzyme Cluster	1	1	1	2	3	2	3	2	2	2	2	3	1	1	1	3	1	3	1	3	1	3	1	3	2	3	2	1	3	1		1
