## Supplemental Table 7 for "Synaptic Activity-Dependent Changes in the Hippocampal Palmitoylome"

### Sheet: Expression Matrix Clusters
Table S7: Cell-type expression level z-scores for the set of 121 differentially palmitoylated substrates and 30 enzymes/cofactors in the mouse hippocampus are shown. The results of hierarchical clustering analysis are shown in column O.
Genes	Cell types
	ASTROCYTE	CHOROID_ PLEXUS	ENDOTHELIAL_ STALK	ENDOTHELIAL_ TIP	EPENDYMAL	MACROPHAGE	MICROGLIA	MURAL	NEUROGENESIS	NEURON	OLIGODENDROCYTE	POLYDENDROCYTE		Clusters
Zdhhc6	-0.146285	-0.268835	1.54573	-0.456363	-1.4158	-0.891122	-0.649375	2.00764	0.105726	-0.528381	-0.163611	0.860678		5
Zdhhc18	0.530885	-1.36158	2.33556	0.1253	0.616027	-0.604769	0.448669	-0.654108	-0.470738	0.252967	-1.31328	0.0950711		5
Lypla1	-0.952068	1.1282	1.82118	0.787729	-0.814514	-0.246561	0.856237	0.604858	-0.317638	-0.636879	-1.2971	-0.933444		5
Abhd17a	-0.110505	-0.669503	1.71489	0.231263	-1.66577	-0.490977	-1.0434	0.898204	-0.91255	0.414218	1.20074	0.433391		5
Gnai2	0.688129	-1.85581	1.3718	0.308951	0.354353	1.03471	0.926583	0.00317841	-0.48012	-1.49437	-0.75974	-0.0976681		5
Hbbt1	-0.397997	-0.766582	2.85065	-0.294781	-0.601455	-0.766582	0.841321	-0.154506	0.0318251	-0.457266	-0.375952	0.0913295		5
Myh9	-1.03449	-0.706142	1.64652	0.386506	0.25696	1.19348	0.565092	1.24692	-1.05076	-0.826118	-0.91607	-0.761892		5
Rplp0	-0.686334	-0.186475	0.860133	-0.16512	0.337373	0.323139	0.326722	0.350612	2.07058	-2.0764	-0.492536	-0.661689		5
Gnb2l1	-0.843159	0.0226829	0.873628	0.0257891	-0.368656	0.895484	0.462025	0.325483	1.94511	-1.68696	-1.19624	-0.455185		5
Palm	0.0062204	-0.578405	2.53007	0.0649326	-0.632131	-1.04575	-0.717076	-0.219178	1.09474	0.479548	-0.874223	-0.10875		5
Ccny	-0.754992	-0.537417	2.68215	-0.348452	-0.586941	0.475844	-0.70058	-0.590426	-0.0617553	0.436077	-0.788224	0.774713		5
Macf1	0.581731	-1.06778	1.36389	-0.540139	1.60393	-0.445874	1.28557	0.0651649	-0.983169	-0.19769	-1.35641	-0.309225		5
Pabpc1	-1.05673	-0.2178	0.615576	-0.429549	-0.871874	0.712157	1.38131	0.553019	1.75242	-1.18389	-1.14289	-0.111758		5
Zdhhc5	-0.703047	-0.721173	0.592556	-0.192021	-0.435182	1.08575	1.95203	-0.628074	-1.13423	1.35798	-0.906725	-0.267865		4
Zdhhc7	-0.248052	-1.25905	0.325326	-0.456223	-0.0691543	2.54714	0.0835691	-0.491136	-0.94214	0.298138	-0.700267	0.911854		4
Zdhhc9	-0.548275	0.339636	-0.116602	-0.719211	-0.721894	-0.394791	-0.0266372	-0.541714	-0.404518	-0.0134131	2.98174	0.165681		4
Zdhhc13	-0.642533	-0.710861	-0.50765	-1.29088	-0.0408494	-0.0830248	1.81879	-1.12163	0.646331	1.36466	-0.471816	1.03946		4
Zdhhc14	-0.626456	-0.92	-0.587972	-0.855902	-0.85113	1.1619	0.310366	-0.141174	-0.778741	-0.00814034	1.17442	2.12284		4
Zdhhc16	-0.490974	-1.66962	-0.0267931	1.24115	-0.698442	1.79628	-0.0161881	-0.728556	0.0497378	0.227116	-0.861799	1.1781		4
Zdhhc20	-1.16423	-0.444316	-0.107912	-0.371969	-0.895395	1.91002	1.17844	-1.09903	-0.659887	-0.100345	1.24183	0.512798		4
Ppt1	0.0937487	0.127066	-1.20076	-0.336318	-0.813381	1.82231	1.31005	0.0374028	-1.72811	-0.244208	0.119988	0.81222		4
Abhd17b	0.0797364	-0.991679	-0.538727	-0.777833	-0.359967	-0.309935	-0.686214	-0.640418	0.0791217	0.152053	2.03848	1.95538		4
Abhd17c	0.338702	-1.58252	-0.620488	-0.50077	-0.191595	0.0651686	2.1302	-0.883791	1.30653	0.122016	-0.660325	0.476873		4
Golga7	-0.0140981	-0.539593	-0.111341	-0.411702	-0.688036	-0.0981224	-0.55079	-0.610343	0.151547	-0.959965	2.65091	1.18154		4
Atp6v1c1	-0.507525	0.341191	-0.816647	-0.804381	-0.873544	0.48095	0.688111	-0.348205	-0.412329	2.71451	-0.0341099	-0.428019		4
Sept8	0.0104684	-1.09297	-0.928094	-0.844152	-0.742348	-0.0335683	-0.706374	0.669981	-0.530147	1.10036	2.01972	1.07712		4
Rhob	-0.235648	-1.72306	0.561952	-0.176366	-0.0695737	-0.428612	1.90045	0.0294615	-0.76232	-0.397752	1.70934	-0.407865		4
Flot2	0.0167699	-0.92906	-1.03385	0.683729	-1.12386	1.55827	-0.51486	1.2459	0.871911	0.860212	-1.17432	-0.46084		4
Rap2a	-0.646548	-1.40264	-0.723135	-0.778027	-0.948169	0.482381	0.293282	0.628585	-0.465851	0.422888	1.04112	2.09611		4
Sbf1	-0.396136	-0.75947	-0.333329	-0.627747	0.135831	-0.68547	-0.541119	-0.208983	-0.60728	0.789191	2.78209	0.452427		4
Gnaq	0.331611	-1.71342	-0.0750338	-0.748245	-0.487425	0.788415	0.512235	-1.23189	0.371774	2.1027	-0.224446	0.373728		4
Rap2b	-0.184243	-1.55929	-0.208938	-0.299017	-0.881448	2.17505	-0.284921	-0.447452	1.18885	0.575589	-0.694745	0.620562		4
Camk2a	-0.0393255	-1.14808	-0.897001	-0.274777	-0.921014	0.870428	0.864951	0.0440069	-0.0784212	2.45306	-0.57627	-0.297559		4
Mog	-0.300802	-0.332207	-0.322332	-0.332207	-0.325078	-0.332207	-0.285438	-0.332207	-0.318024	-0.314181	3.15846	0.0362266		4
Atp6v0a1	-0.336151	-0.227006	0.057031	-0.792182	-1.08856	1.13436	0.306916	-0.587789	-0.469412	2.62012	-0.401725	-0.215604		4
Atp2b1	-0.522634	-1.43585	-0.0929226	-1.22042	0.710435	1.53999	0.423746	-0.0133515	-0.268716	1.81208	-0.86658	-0.065776		4
Ppp3ca	-0.368626	-1.37802	-0.4656	-0.656272	-0.489692	1.13349	0.636415	-0.386296	-0.0756161	2.44023	-0.513069	0.123057		4
Plp1	0.0216783	-0.688706	-0.516368	-0.561463	-0.461027	-0.245286	-0.144713	-0.230686	-0.504338	-0.593229	2.76543	1.15871		4
Ncam2	0.387291	-0.842474	-0.821331	-0.617894	-0.557644	-0.63011	-0.588699	-0.52308	-0.280982	1.11213	1.05461	2.30818		4
Atp8a1	-0.122266	-1.41626	0.794563	-1.28716	-0.27493	0.530329	0.661544	-1.15417	-0.585721	0.889728	1.84835	0.115996		4
Basp1	-0.681397	-0.890251	-0.930436	-0.842306	-0.0932357	-0.153627	1.50648	-0.538518	1.02471	1.89912	-0.811458	0.510918		4
Myo18a	-0.553793	-1.64181	-0.0972617	-0.383827	0.636063	-0.13139	0.206055	-0.159052	-0.77942	1.18448	2.24954	-0.529587		4
Ap3d1	-0.260922	-1.08542	-0.356332	0.449354	0.0579301	1.43129	-0.0886033	0.0847273	-0.716184	2.17399	-1.4327	-0.257131		4
Cnp	0.125763	-0.706557	-0.609153	-0.513663	0.348568	-0.20152	-0.266265	-0.691321	-0.598166	-0.695031	2.62835	1.179		4
Rock2	-0.768138	-1.08167	0.636241	0.124105	-0.930859	0.500979	0.748314	0.964595	-0.729466	2.08844	-1.01395	-0.538584		4
Nefm	-0.488359	-0.690049	-0.622509	-0.462683	-0.723112	0.80594	0.467409	-0.285295	-0.300821	2.80272	-0.515333	0.012091		4
Tubb4a	-0.463262	-0.519169	-0.590816	-0.644952	-0.604432	-0.668267	-0.514104	-0.371483	-0.175839	0.811496	2.52244	1.21839		4
Hnrnpu	-0.595231	-1.12239	0.0821095	-1.31062	0.0523567	0.445193	0.0344543	-0.777887	1.49738	1.58153	-0.969227	1.08233		4
Canx	0.23826	1.2343	-0.630903	-0.385853	-1.01244	1.34623	1.02832	-0.647578	-1.23398	-0.997474	-0.32909	1.39021		4
Zdhhc3	0.0597908	-0.687748	0.952482	-0.866468	-0.88981	-0.171577	-0.301575	-1.38456	1.18667	1.95792	-0.55373	0.698603		3
Zdhhc12	0.346379	0.229239	0.636107	0.480995	-0.541305	-1.40047	0.0622579	-0.974621	-1.02764	-0.951711	1.78179	1.35897		3
Zdhhc21	0.203502	-0.805666	-0.782917	-0.0707643	-0.196772	-0.599095	-0.651734	-1.13751	0.883516	2.34287	-0.29049	1.10506		3
Zdhhc24	-0.109174	1.36617	-0.0390897	0.480217	-1.53189	-0.161938	-1.25	-1.31154	0.506903	0.497611	-0.0965462	1.64927		3
Selk	0.606719	-0.488646	0.250246	0.112094	-1.06866	-1.08297	-1.171	0.615459	0.0659605	-1.0118	1.89633	1.27628		3
Ncam1	0.247137	-0.957556	-1.15878	-0.512061	0.671151	-0.962351	-0.721366	-1.02085	1.06607	1.38162	0.484458	1.48253		3
Scamp3	-0.0117856	0.923178	-0.588188	0.342228	-0.689436	-2.677	0.51879	0.0723287	0.333087	-0.0325923	0.805927	1.00347		3
Slc1a2	2.97451	-0.977451	-0.738759	-0.586798	-0.109188	-0.0789811	-0.153764	-0.419529	0.2649	-0.040336	-0.131095	-0.00350549		3
Gpr37l1	2.04756	-0.609483	-0.647566	-0.61363	1.08683	-0.489356	-0.516745	-0.655508	-0.260719	-0.641029	-0.398825	1.69847		3
Slc1a3	2.61341	-0.778596	-0.698022	0.635775	0.840215	-0.840722	0.0282257	-0.609925	0.152417	-0.836485	-0.386864	-0.119428		3
Ldhb	1.43239	1.96392	-1.21631	-0.00505951	-0.0470171	-1.43123	0.746784	-0.588088	0.158083	0.0806052	-0.664664	-0.429422		3
Myh10	-0.5666	-1.19475	0.539409	0.0773948	0.072733	-0.653345	-0.433231	-0.271144	1.62805	2.04797	-1.18878	-0.0577037		3
Dpysl3	-0.41401	-0.594181	-0.607268	-0.0159838	-0.649656	-0.690002	-0.52805	0.404847	2.81381	0.315523	-0.629038	0.594008		3
Aldh6a1	2.70398	0.54342	-0.631313	0.218843	-0.386149	-0.676518	-0.856035	-0.568707	-0.18318	-0.943919	0.556107	0.223473		3
Mthfd1	1.35368	1.63738	-1.2819	-0.233556	1.06356	-0.920331	-0.664832	-0.900539	0.463474	-0.589087	-0.668602	0.740748		3
Psmd13	0.557217	0.0691395	0.381096	-2.32778	-0.31157	-0.415279	-0.756818	0.535224	1.61582	-0.447123	0.0132479	1.08682		3
Cs	1.92997	0.56492	-0.382607	-0.687448	-0.175876	-2.03422	-0.622567	0.0896677	0.828252	0.894098	-0.522561	0.118365		3
Hnrnpa2b1	-0.606966	-0.769546	0.297856	-0.540015	-0.0413739	0.223925	-0.416448	0.0152566	2.81265	-1.03115	-0.450475	0.50629		3
Dclk1	2.03938	0.654994	-1.03449	-0.758529	-0.260775	-1.10448	-0.58916	-0.573543	0.930852	1.18704	-0.696325	0.205033		3
Prdx2	0.674606	1.0288	-0.474108	-0.479529	-0.0617959	-1.38454	-1.00441	-0.28966	2.06642	-0.174766	-0.875897	0.974883		3
Atp6v1h	-0.239298	0.437247	-0.288757	-0.824497	-0.64627	-0.722487	-0.802603	-0.846822	1.25734	2.40869	-0.233008	0.500467		3
Cct6a	-0.522385	-0.0453016	-0.33285	-0.804708	0.232311	-1.59668	-0.687137	-0.241172	2.20934	0.0374119	0.418897	1.33227		3
Epha4	-0.438663	-0.970711	0.642762	-0.596804	-0.555088	-0.796417	-0.440431	-0.749534	1.9426	1.83479	-0.289466	0.416964		3
Psmc2	-1.23596	0.285758	0.436575	0.316687	-1.20846	-2.03313	0.124197	0.472925	0.361098	-0.0120208	1.3694	1.12294		3
Ckb	1.81805	0.0526419	-2.06751	-0.194451	1.06676	-1.05882	-0.19561	-0.484794	0.285524	-0.353319	0.548299	0.583227		3
Aldoc	2.96715	-0.546019	-0.638976	-0.381976	0.627314	-0.659697	-0.140168	-0.410484	-0.337477	-0.454584	-0.0671095	0.0420242		3
Map2	0.470932	-1.24033	-1.23491	-0.871449	0.413679	-0.446127	-0.252639	-0.24195	1.4622	1.58788	-0.756711	1.10942		3
Tubb3	-0.619108	-0.472562	-0.644206	-0.625084	-0.613238	-0.423736	-0.330453	-0.509767	2.47163	1.58805	0.179309	-0.000828298		3
Hspd1	-0.237289	0.489116	-1.52212	-0.476706	0.509422	-0.540439	-1.05214	-0.193116	2.384	0.205702	-0.350991	0.784562		3
Ctnnd2	2.09656	-0.894667	-0.754652	-0.692637	0.0531696	-0.787417	-0.423897	-0.569339	0.123433	1.59253	-0.593926	0.850844		3
Dctn4	0.506751	-1.34234	0.341149	-0.794673	-0.593731	-1.73091	-0.279994	-0.135304	0.927787	0.360146	1.35017	1.39095		3
Dbn1	-0.279479	-0.0363079	-0.70479	-0.258058	-0.350824	-0.588175	-0.277419	-0.483081	2.72834	1.24492	-0.708593	-0.286539		3
Asrgl1	2.12252	-0.506091	-0.857913	-0.767281	0.327935	-0.40157	-0.852804	-0.70714	0.103838	-0.697566	0.65949	1.57658		3
Eprs	0.26938	-1.00849	-0.478583	0.351486	-1.13103	-0.326795	-0.755155	-0.64755	2.45249	0.24189	-0.0205298	1.05289		3
Caskin1	1.80565	-0.669124	-0.637469	-0.503413	-0.340401	-0.806908	-0.348194	-0.608785	-0.319088	2.13023	-0.438339	0.73585		3
Glud1	3.00472	-0.134168	-0.238917	-0.601861	0.0885706	-0.766936	-0.405721	0.442307	-0.278171	-0.5436	-0.432892	-0.133333		3
Zdhhc2	-0.450323	-0.536808	-0.260419	-0.606457	-0.454053	-0.635693	-0.244547	-0.511436	-0.236322	1.51993	-0.180628	2.59675		2
Zdhhc8	-0.401348	-1.1023	0.718757	0.0847624	-0.386641	-1.34507	0.0543332	-0.35486	-0.14789	2.41175	-0.495233	0.963742		2
Zdhhc15	-0.18128	0.0071849	-0.65709	-0.105065	-0.390416	-1.0504	-1.0504	-0.126214	0.666164	1.13302	-0.685221	2.43972		2
Zdhhc17	0.0533806	-1.44107	-0.885572	-0.871244	-0.462423	-0.210778	-0.179919	-0.170265	-0.283602	1.91745	1.47892	1.05512		2
Zdhhc19	-0.288675	-0.288675	-0.288675	-0.288675	-0.288675	-0.288675	-0.288675	-0.288675	-0.288675	3.17543	-0.288675	-0.288675		2
Zdhhc22	-0.415428	-0.415428	-0.415428	-0.415428	-0.415428	-0.415428	-0.415428	-0.415428	-0.415428	2.64511	-0.415428	1.50917		2
Zdhhc23	-0.600823	-0.732091	-0.556701	-0.226873	1.96729	-0.732091	-0.145922	-0.606214	-0.536327	1.3563	-0.708763	1.52222		2
Lypla2	-0.168779	-0.712394	-0.157384	-1.21717	2.07333	1.62175	-0.292015	-0.48888	-0.0763749	0.442131	-1.21171	0.187498		2
Golga7b	-0.400346	-0.641877	-0.442836	-0.249759	-0.47495	0.0571642	0.0281774	-0.0203833	-0.162046	3.09824	-0.377233	-0.414152		2
Cend1	0.0762629	-0.726912	-0.858379	-0.325396	-0.815863	-0.184491	-0.490653	-0.0314797	-0.0909083	2.9214	0.275002	0.251417		2
Fam131b	-0.444062	-0.759012	-0.685394	-0.607151	-0.496662	-0.759012	-0.410354	-0.493517	-0.140319	2.027	1.69483	1.07365		2
Gna11	-0.149128	-1.09075	1.35486	0.519309	0.360099	-1.50663	-1.46352	1.0541	-0.408996	1.05957	-0.457478	0.728574		2
Stum	-0.453523	-0.756093	-0.584738	-0.17207	-0.499177	-0.483308	0.441289	1.22117	-0.523556	2.65531	-0.434454	-0.410853		2
Stx1a	-0.586478	-0.67425	0.110209	-0.306485	-0.493471	0.0828007	-0.0878244	-0.551647	0.266393	3.01904	-0.53831	-0.23998		2
Adgrl1	0.432786	-0.818866	-0.821687	0.12815	-0.128447	-1.06009	-0.0906015	-0.124383	-0.151345	2.66085	-0.782341	0.755976		2
Lppr4	-0.886861	1.07613	-0.925627	-0.76747	0.915862	-0.244704	-0.0863015	-0.581879	-0.257198	2.39289	-0.74831	0.113468		2
Slc2a13	-0.282338	-0.50249	-0.399107	0.613403	-0.230762	-0.670153	-0.553786	-0.518901	-0.199639	2.97557	-0.373965	0.142167		2
Pfkp	0.171252	2.08467	-0.655658	-0.679963	0.952128	-0.968549	-0.63039	0.0854043	-0.874595	1.47356	-0.688965	-0.268892		2
Smpd3	-0.360969	-0.919917	-0.687809	-0.537535	-0.0906456	-0.554939	0.0358247	-0.17761	1.10698	2.71745	-0.549668	0.0188396		2
Lppr2	-0.300424	-0.614644	-0.840927	-0.559798	-0.572999	-0.532534	0.0521898	-0.309815	0.667859	2.83513	-0.300159	0.476119		2
Scamp1	0.192937	1.07473	0.550358	-0.125773	0.228578	-0.948107	-0.698631	-1.49218	-0.737769	2.25997	-0.402199	0.098083		2
Slc32a1	-0.345853	-0.398338	-0.384809	-0.398338	-0.36437	-0.398338	-0.285733	-0.140865	0.146569	3.13615	-0.332517	-0.233556		2
Sv2a	-0.648084	-0.38901	-0.820502	-0.57279	-0.838922	-0.101518	-0.166213	-0.45419	-0.305302	2.54502	1.30884	0.442677		2
Camkv	-0.389731	-0.336676	-0.632847	-0.481251	0.0570861	-0.96003	0.527476	-0.26375	0.0747014	2.94549	-0.304729	-0.235743		2
Pgk1	-0.149945	2.76455	-0.834512	-0.809047	0.870332	-0.24023	-0.657002	-0.770804	-0.278968	-0.136612	0.0288473	0.213393		2
Cacng8	0.245567	-0.788465	-0.55685	-0.788465	-0.496958	-0.788465	1.12377	-0.416551	-0.226714	2.15758	-0.788465	1.32401		2
Nckap1	0.276016	-0.65408	0.763111	-0.200833	0.251634	-2.00662	-0.739155	-0.289411	-0.276018	1.99854	-0.152615	1.02944		2
Gnaz	0.0557796	-0.511728	-0.700318	-0.765973	0.039607	-0.431823	-0.363271	-0.230771	0.0283118	2.97725	-0.504087	0.407019		2
Sept5	0.298644	-0.809276	-0.739607	-0.32405	-0.809276	-0.809276	-0.809276	1.59549	-0.0929532	1.24486	-0.54482	1.79954		2
Syt1	-0.486315	-0.449237	-0.658025	-0.27101	-0.63728	0.0933877	0.298217	-0.132277	-0.0590323	3.03275	-0.546691	-0.184487		2
Nbea	-0.876406	-1.04786	-0.702306	-0.599222	-0.881356	0.639265	0.138682	0.239085	0.160084	2.63029	0.0257887	0.273953		2
Dlg4	-0.264525	-0.480825	-0.809725	0.298173	-0.282711	-0.373405	-0.522987	-0.429598	0.237416	2.98186	-0.541818	0.188142		2
Gprin1	-0.338947	-0.613349	-0.466046	-0.563128	-0.301333	-0.613349	-0.380057	-0.105369	0.746722	2.93993	-0.381376	0.0762992		2
Scn2a1	-0.475103	-0.48575	-0.484113	-0.397608	-0.632023	0.021342	0.315768	-0.279585	-0.219747	3.03065	-0.555683	0.161858		2
Slc8a2	-0.485175	-0.752128	-0.585777	-0.610787	-0.389665	-0.752128	0.0619806	0.880986	-0.262227	2.74386	-0.358216	0.509279		2
Map1a	-0.278064	-1.21233	-1.05237	-0.673675	-0.402202	-0.167665	0.367577	-0.0172876	-0.789882	2.02531	1.55813	0.642456		2
Atp1a3	-0.375576	-0.263981	-0.39827	-0.320017	-0.482615	-0.456543	-0.17127	-0.197918	-0.0430455	3.12991	-0.466924	0.0462451		2
Spryd7	0.153712	-1.46538	-0.864878	-0.774686	0.0776019	0.363671	-1.06063	-0.548131	0.759902	1.73523	1.52268	0.100902		2
Syngap1	-0.414744	-0.427256	-0.499182	-0.462846	1.79552	-0.762575	-0.0789629	0.308049	-0.619058	2.2917	-0.589433	-0.541218		2
Slc8a1	-0.476197	-0.370763	-0.684414	-0.839595	-0.450748	-0.839595	0.421773	0.486073	-0.626765	2.74079	0.19527	0.444174		2
Cyfip2	-0.608948	-0.541203	-0.801403	-0.286298	-0.576581	0.116438	-0.202672	-0.361516	-0.238239	2.53333	-0.553792	1.52089		2
Hspa4	-1.27201	2.01093	-0.440125	-0.990443	0.386251	-0.38704	-0.812159	-0.173521	1.32614	0.978497	-0.675487	0.0489717		2
Chrm1	-0.488452	-0.359072	-0.591532	-0.179123	-0.250603	-0.687325	-0.238976	-0.136988	0.0800222	3.03452	-0.542927	0.360459		2
Snap25	-0.441326	-0.784475	-0.646295	-0.546711	-0.621972	-0.071546	0.491798	-0.0481113	0.174011	2.93068	-0.465853	0.0297965		2
Dgke	-0.470832	-0.720752	0.730663	-0.467249	-0.455892	-0.439532	-0.959369	0.15768	-0.588914	2.74198	-0.0668895	0.53911		2
Dlg2	-0.392913	-0.347493	-0.440018	-0.540401	-0.507064	-0.621377	0.115493	-0.396519	-0.199167	3.05066	0.281497	-0.00269535		2
Vamp2	0.119792	-0.965419	-0.623712	-0.0480815	-0.662734	-0.951107	-0.30927	0.101603	0.243047	2.84976	0.154746	0.0913754		2
Map1b	-0.998215	-0.61879	-1.04286	-0.526789	0.0318895	0.0629755	-0.0406226	0.136045	0.333499	2.73229	-0.605416	0.535996		2
Tuba4a	1.20899	0.821866	-0.64305	-0.585016	-0.709194	-0.47428	-0.321906	-0.57009	-0.275292	2.52839	-0.517245	-0.463169		2
Gria1	0.104437	-0.941972	-0.630175	-0.548411	-0.722937	0.113766	0.211573	-0.187324	0.272631	2.88887	-0.605431	0.0449728		2
Nsf	-0.518443	-0.350063	-0.0724798	-0.639987	-0.429984	-0.469465	0.206931	-0.198961	0.168707	3.0395	-0.658117	-0.0776344		2
Bsn	-0.404529	-0.61965	-0.590718	-0.598057	-0.558631	0.162069	0.582978	-0.447026	0.139262	2.93026	-0.503356	-0.0925986		2
Gap43	-0.469197	-0.758331	-0.586497	-0.391978	-0.723406	-0.466593	-0.0540924	-0.462273	0.781496	2.68911	-0.41548	0.857245		2
Dnm1l	-0.414331	0.643434	-0.161542	0.256192	-0.80701	-1.23431	-0.489808	0.266062	0.109832	2.55168	-1.08627	0.366065		2
Syt2	-0.324415	-0.362451	-0.305575	-0.362451	-0.362451	-0.362451	-0.362451	-0.362451	0.0926402	3.14307	-0.343612	-0.0874001		2
Ank2	0.935885	-1.23931	-1.1923	-0.199417	-0.769874	-0.18755	0.0780628	-0.714311	0.00249369	2.25506	0.943196	0.0880588		2
Hsp90ab1	-1.71693	0.219659	0.0182701	-1.10913	1.40181	-0.339033	-0.898952	-0.613582	1.16692	1.4314	0.191719	0.247845		2
Prkcg	-0.430135	-0.277564	-0.650047	-0.403121	-0.559131	0.343751	0.00129197	-0.11503	-0.271939	3.06066	-0.45686	-0.241881		2
Atp1a1	-0.896332	1.34114	0.408504	-1.37924	2.10171	0.0788543	0.0395671	-0.884555	-0.81185	0.5202	-0.0894753	-0.428523		2
Zdhhc1	-0.331935	0.562888	0.121399	0.0118136	2.02167	-1.07461	-0.840027	1.79827	-0.679792	-0.334744	-0.714497	-0.540431		1
Zdhhc4	0.353039	1.00691	0.95663	-0.218908	1.22577	-1.49915	-1.09845	1.31395	0.0111459	-1.41396	-0.237582	-0.399408		1
Prdx5	0.284476	2.24687	-1.6813	0.144962	-0.0927032	0.847946	-0.280842	0.495163	-0.538775	0.273875	-1.13399	-0.565674		1
Slc25a4	0.707658	0.938676	-1.30438	0.781056	-0.528094	-1.4209	-1.71902	1.02469	0.327176	0.793952	-0.105955	0.50514		1
Itpr1	-0.774527	1.50308	-0.162161	1.54733	-0.0991606	-1.05571	-0.636923	1.23162	-0.685992	0.851457	-0.873469	-0.845532		1
Pygm	0.785258	0.693337	-0.526989	1.53166	-0.637618	-0.723177	-0.723177	2.0688	-0.648968	-0.495504	-0.618164	-0.705459		1
Atp5a1	0.156805	2.51352	-0.852695	-0.181846	-0.124378	-0.593671	-1.34567	0.680033	0.481259	0.314984	-0.957726	-0.090621		1
Atp5b	0.0781811	2.37667	-0.17043	-0.0449738	-0.173626	-1.54085	-1.20238	0.826903	0.667392	-0.145373	-0.54598	-0.125528		1
